# Exome sequencing identifies high-impact trait-associated alleles enriched in Finns

**DOI:** 10.1101/464255

**Authors:** Adam E Locke, Karyn Meltz Steinberg, Charleston WK Chiang, Susan K Service, Aki S Havulinna, Laurel Stell, Matti Pirinen, Haley J Abel, Colby C Chiang, Robert S Fulton, Anne U Jackson, Chul Joo Kang, Krishna L Kanchi, Daniel C Koboldt, David E Larson, Joanne Nelson, Thomas J Nicholas, Arto Pietilä, Vasily Ramensky, Debashree Ray, Laura J Scott, Heather M Stringham, Jagadish Vangipurapu, Ryan Welch, Pranav Yajnik, Xianyong Yin, Johan G Eriksson, Mika Ala-Korpela, Marjo-Riitta Järvelin, Minna Männikkö, Hannele Laivuori, FinnGen Project, Susan K Dutcher, Nathan O Stitziel, Richard K Wilson, Ira M Hall, Chiara Sabatti, Aarno Palotie, Veikko Salomaa, Markku Laakso, Samuli Ripatti, Michael Boehnke, Nelson B Freimer

**Affiliations:** Department of Medicine, Washington University School of Medicine, St. Louis, MO; McDonnell Genome Institute, Washington University School of Medicine, St. Louis, MO; Department of Biostatistics and Center for Statistical Genetics, University of Michigan School of Public Health, Ann Arbor, MI; Department of Pediatrics, Washington University School of Medicine, St. Louis, MO; Center for Neurobehavioral Genetics, Jane and Terry Semel Institute for Neuroscience and Human Behavior, University of California Los Angeles, Los Angeles, CA; Center for Genetic Epidemiology, Department of Preventive Medicine, Keck School of Medicine, University of Southern California, Los Angeles, CA; Institute for Molecular Medicine Finland (FIMM), University of Helsinki, Helsinki, Finland; National Institute for Health and Welfare, Helsinki, Finland; Department of Biomedical Data Science, Stanford University, Stanford, CA; Department of Public Health, University of Helsinki, Helsinki, Finland; Helsinki Institute for Information Technology HIIT and Department of Mathematics and Statistics, University of Helsinki, Helsinki, Finland; Department of Genetics, Washington University School of Medicine, St. Louis, MO; The Institute for Genomic Medicine, Nationwide Children’s Hospital, Columbus, OH; Department of Pediatrics, The Ohio State University College of Medicine, Columbus, OH; USTAR Center for Genetic Discovery and Department of Human Genetics, University of Utah, Salt Lake City, UT; Federal State Institution “National Medical Research Center for Preventive Medicine” of the Ministry of Healthcare of the Russian Federation, Moscow, Russia; Departments of Epidemiology and Biostatistics, Bloomberg School of Public Health, Johns Hopkins University, Baltimore, MD; Institute of Clinical Medicine, Internal Medicine, University of Eastern Finland, Kuopio, Finland; Department of Public Health Solutions, National Institute for Health and Welfare, Helsinki, Finland; Folkhälsan Research Center, Helsinki, Finland; Department of General Practice and Primary Health Care, University of Helsinki, Helsinki and Helsinki University Hospital, Helsinki, Finland; Systems Epidemiology, Baker Heart and Diabetes Institute, Melbourne, Victoria, Australia; Computational Medicine, Faculty of Medicine, University of Oulu and Biocenter Oulu, University of Oulu, Oulu, Finland; NMR Metabolomics Laboratory, School of Pharmacy, University of Eastern Finland, Kuopio, Finland; Population Health Science, Bristol Medical School, University of Bristol, Bristol, UK; Medical Research Council Integrative Epidemiology Unit at the University of Bristol, Bristol, UK; Department of Epidemiology and Preventive Medicine, School of Public Health and Preventive Medicine, Faculty of Medicine, Nursing and Health Sciences, The Alfred Hospital, Monash University, Melbourne, Victoria, Australia; Biocenter Oulu, University of Oulu, Oulu, Finland; Center for Life Course Health Research, Faculty of Medicine, University of Oulu, Oulu, Finland; Unit of Primary Health Care, Oulu University Hospital, Oulu, Finland; Department of Epidemiology and Biostatistics, MRC-PHE Centre for Environment and Health, School of Public Health, Imperial College London, London, UK; Department of Life Sciences, College of Health and Life Sciences, Brunel University London, Uxbridge, UK; Northern Finland Birth Cohorts, Faculty of Medicine, University of Oulu, Oulu, Finland; Medical and Clinical Genetics, University of Helsinki and Helsinki University Hospital, Helsinki, Finland; Department of Obstetrics and Gynecology, Tampere University Hospital and University of Tampere, Faculty of Medicine and Life Sciences, Tampere, Finland; Cardiovascular Division, Department of Medicine, Washington University School of Medicine, St. Louis, MO; Department of Statistics, Stanford University, Stanford, CA; Analytical and Translational Genetics Unit (ATGU), Psychiatric & Neurodevelopmental Genetics Unit, Departments of Psychiatry and Neurology, Massachusetts General Hospital, Boston, MA; Broad Institute of MIT and Harvard, Cambridge, MA; Department of Medicine, Kuopio University Hospital, Kuopio, Finland

## Abstract

As yet undiscovered rare variants are hypothesized to substantially influence an individual’s risk for common diseases and traits, but sequencing studies aiming to identify such variants have generally been underpowered. In isolated populations that have expanded rapidly after a population bottleneck, deleterious alleles that passed through the bottleneck may be maintained at much higher frequencies than in other populations. In an exome sequencing study of nearly 20,000 cohort participants from northern and eastern Finnish populations that exemplify this phenomenon, most novel trait-associated deleterious variants are seen only in Finland or display frequencies more than 20 times higher than in other European populations. These enriched alleles underlie 34 novel associations with 21 disease-related quantitative traits and demonstrate a geographical clustering equivalent to that of Mendelian disease mutations characteristic of the Finnish population. Sequencing studies in populations without this unique history would require hundreds of thousands to millions of participants for comparable power for these variants.
