## Supplementary Table 1 for "Exome sequencing identifies high-impact trait-associated alleles enriched in Finns"

### Sheet: Sheet1
Supplementary Table 1. Accounting of samples excluded from analysis.
Reason for Exclusion	Number of Samples
Failed library construction or sequencing	13
Low genotype concordance (<90%)	136
Contamination (>3%)	621
Sample Swaps	35
Low genotype completeness (<98%)	86
Gender or relatedness discrepancies	7
Type 1 diabetics and/or pregnant women	126
Total Samples Attempted	20316
Total Samples Excluded	1024
Total Samples in Analysis	19292
