## Supplementary Table 2 for "Exome sequencing identifies high-impact trait-associated alleles enriched in Finns"

### Sheet: Sheet1
Supplementary Table 2. Mean number of predicted protein truncating variants per individual in 19,292 FinMetSeq participants (standard deviation in parentheses)
Variant type	Allele frequency ≤1%	Allele frequency >1%
Splice donor	2.21 (1.24)	21.5 (7.34)
Splice acceptor	1.96 (1.10)	25.6 (5.32)
Stop gain	4.86 (2.33)	35.0 (16.88)
Frameshift	5.19 (2.44)	71.8 (8.73)
Stop loss	1.03 (0.18)	2.6 (1.26)
Start loss	1.56 (0.84)	14.2 (4.26)
