## Supplementary Table 3 for "Exome sequencing identifies high-impact trait-associated alleles enriched in Finns"

### Sheet: Sheet1
Supplementary Table 3. Demographics and clinical characteristics of METSIM and FINRISK study populations.
	METSIM								FINRISK
Trait (units)	Abbreviation	Min	1st Qu	Median	Mean	3rd q	Max	N	Min	1st Qu	Median	Mean	3rd q	Max	N	Combined N
Demographics
Sex (% Male)	-	-	-	-	-	-	-	1	-	-	-	-	-	-	0.47
Age	-	45	52	57	57.65	63	74	9957	24	38	49	48.87	60	74	9335	19292
Disease Endpoints (No. of Cases)
Hypertension	HTN	-	-	-	-	-	-	6856	-	-	-	-	-	-	4766	11622
Coronary Artery Disease	CAD	-	-	-	-	-	-	591	-	-	-	-	-	-	704	1295
Stroke	Stroke	-	-	-	-	-	-	309	-	-	-	-	-	-	339	648
Type 2 Diabetes (cases for association, cross-sectional+follow-up)	T2D	-	-	-	-	-	-	1940	-	-	-	-	-	-	1148	3088
Anthropometrics
Height (cm)	Height	147	171.5	176	175.9	180	203	9953	137.2	160.5	167	167.6	174.5	199.5	9288	19241
Weight (kg)	Weight	43	75	83	84.53	92	174	9955	38.3	65	74.5	76.06	85	193.3	9286	19241
Waist Circumference (cm)	Waist	66	91	97.5	98.82	105	167	9951	56.5	79.5	89	89.74	98.5	173.5	9275	19226
Hip Circumference (cm)	Hip	72	97	100	101.2	105	160	9950	71	94.5	99.5	100.6	105	161	9276	19226
Fat Percentage (%)	Fat%	1.6	19.4	23.2	24.08	28.2	52.8	9934	5.2	23.8	30.15	30.69	37.3	68.3	1808	11742
Body Mass Index (kg/m^2)	BMI	16.2	24.5	26.7	27.3	29.4	55.54	9953	16.01	23.73	26.32	27.03	29.48	63.34	9286	19239
Waist-Hip Ratio (sex-combined)	WHR	0.7604	0.93	0.9701	0.9743	1.016	1.444	9950	0.6442	0.8202	0.8846	0.8902	0.9595	1.352	9274	19224
WHR (females only)	WHR-females	NA	NA	NA	NA	NA	NA	NA	0.6442	0.7843	0.8291	0.8327	0.8756	1.352	4927	4927
Blood Pressure (Uses medication-adjusted values)
Systolic BP (mmHg)	Syst-BP	90	130	143	144.7	158	256	9952	78	123	136	139.42	153	240	9278	19230
Diastolic BP (mmHg)	Diast-BP	55	83	91	91.5	99	130	9952	37	73	81	81.74	90	136	9276	19228
Pulse Pressure (mmHg)	Pulse-Press	19	43	51	53.2	61	136	9952	17	46	55	57.68	67	156	9275	19227
Cholesterol
Serum Total Cholesterol (mmol/l)	TotChol	2.24	4.94	5.55	5.628	6.23	16.5	9956	2.41	4.9	5.59	5.665	6.34	19.0125	9335	19291
Serum LDL Cholesterol (mmol/l)	LDL-C	0.71	3.02	3.56	3.634	4.171	10.514	9953	0.59	2.86	3.47	3.535	4.122	9.242	2566	12519
Serum HDL Cholesterol (mmol/l)	HDL-C	0.13	1.15	1.38	1.4346	1.65	3.85	9954	0.31	1.18	1.39	1.441	1.66	4.2	9335	19289
HDL2 Cholesterol (mmol/l)	HDL2-C	0	0.6554	0.8623	0.8963	1.099	2.963	8536	0	0.7555	0.972	1.0068	1.23	2.81	2448	10984
HDL3 Cholesterol (mmol/l)	HDL3-C	0.2936	0.4989	0.5284	0.5333	0.564	0.9156	8536	0.27	0.534	0.56	0.5619	0.588	0.784	2448	10984
VLDL Cholesterol (mmol/l)	VLDL-C	0.05875	0.6572	0.838	0.8853	1.0565	5.556	8536	0.185	0.714	0.926	0.9693	1.17	2.46	2448	10984
Remnant Cholesterol (mmol/l)	Remnant-C	0.3365	1.396	1.6955	1.7418	2.031	6.485	8536	0.459	1.475	1.82	1.8704	2.22	4.22	2448	10984
IDL Cholesterol (mmol/l)	IDL-C	0	0.6993	0.8409	0.856	0.9906	2.341	8539	0.262	0.733	0.8815	0.9011	1.05	2.23	2448	10987
Concentration of IDL Cholesterol (umol/l)	IDL-P	0.02017	0.1086	0.12715	0.13036	0.1486	0.3364	8536	0.047	0.116	0.138	0.142	0.164	0.324	2448	10984
Concentration of chylomicrons and Extremely Large VLDL (mmol/l)	XXL-VLDL-P	0	7.28e-05	0.00012	0.000168	0.000199	0.008387	8539	0	8.37e-05	0.000135	0.000173	0.000217	0.00147	2448	10987
Apolipoproteins
Serum Apolipoprotein A1 (g/l)	ApoA1	0.27	1.24	1.39	1.407	1.55	3	9954	0.48	1.41	1.59	1.613	1.79	3.17	4504	14458
Serum Apolipoprotein B (g/l)	ApoB	0.16	0.84	1	1.036	1.19	2.7	9954	0.15	0.81	0.96	0.9875	1.14	2.09	4505	14459
Glycemic Traits
Fasting Plasma Glucose (mmol/l)	Fast-Glu	3.5	5.4	5.7	5.687	6	6.9	8017	3.82	5.33	5.66	5.6741	6.01	10.28	1698	9715
Fasting Plasma Insulin (mU/l)	Fast-Ins	1	4.4	6.3	8.003	9.9	101.9	8014	1	4	5.3	6.297	7.4	93.9	1740	9754
2hr Plasma Glucose (mmol/l)	2hr-Glu	1.4	4.8	5.7	5.954	6.9	11	8007	2.3	4.95	5.96	6.137	7.072	11.09	1556	9563
2hr Plasma Insulin (mU/l)	2hr-Ins	1.8	19.8	33.8	49.74	61.55	561	7999	2.1	17.6	27.6	38.06	44.98	527.2	1546	9545
Kidney Function
Serum Creatinine (umol/l)	Creatinine	42	76	82	83.846	90	572	9957	8.84	66	74	76.84	83	875.2	7672	17629
Estimated Glomerular Filtration Rate (MDRD formula; SI units)	eGFR	9.559	79.8486	88.728	89.438	98.357	194.62	9957	4.46	78.68	89.19	90.02	100.4	912.6	7672	17629
Serum Albumin (signal area)	Alb	0.07458	0.09134	0.09498	0.09633	0.09885	0.1638	8503	0.0534	0.0922	0.0954	0.09577	0.099	0.131	2447	10950
Glycerides & Phospholipids
Serum Total Triglycerides (mmol/l)	TotTG	0.28	0.9	1.22	1.4696	1.73	37.64	9956	0.27	0.87	1.17	1.4536	1.74	8.69	2610	12566
Total Phosphoglycerides (mmol/l)	TotPG	0	1.969	2.223	2.271	2.512	11.19	8526	0.885	1.88	2.15	2.1823	2.46	5.11	2444	10970
Phosphotidylcholines and other cholines (mmol/l)	PC	0	1.938	2.157	2.2046	2.415	10.38	8526	1.06	1.935	2.18	2.202	2.45	4.25	2444	10970
Sphingomyelins (mmol/l)	SM	0	0.4873	0.5429	0.5711	0.6098	2.086	8526	0.33	0.518	0.575	0.5776	0.63	0.958	2444	10970
Total Cholines (mmol/l)	TotCho	0.3531	2.395	2.658	2.7239	2.965	9.553	8526	1.41	2.39	2.66	2.6864	2.96	4.75	2444	10970
Fatty Acids
Docosahexaenoic Acid (mmol/l)	DHA	0	0.1692	0.20685	0.22125	0.259	1.638	8526	0.0594	0.175	0.221	0.2339	0.275	0.767	225	8751
Linoleic Acid (mmol/l)	LA	0	2.894	3.263	3.327	3.672	18.39	8526	2.06	2.9	3.32	3.376	3.77	5.36	225	8751
Total Omega-3 Fatty Acids (mmol/l)	FAw3	0	0.5527	0.6632	0.6987	0.8035	4.276	8526	0.208	0.528	0.633	0.6806	0.777	2.59	225	8751
Total Omega-6 Fatty Acids (mmol/l)	FAw6	0.4618	3.689	4.112	4.231	4.619	23.95	8526	2.49	3.66	4.09	4.2155	4.77	6.56	225	8751
Total Poly-unsaturated Fatty Acids (mmol/l)	PUFA	0.6215	4.292	4.791	4.928	5.381	28.23	8526	2.82	4.23	4.84	4.8957	5.47	7.57	225	8751
Total Mono-unsatruated Fatty Acids (mmol/l)	MUFA	1.345	2.925	3.4325	3.6329	4.1	52.11	8526	1.58	2.66	3.26	3.4339	4.01	7.52	225	8751
Total Saturated Fatty Acids (mmol/l)	SFA	0.7943	4.36	4.967	5.224	5.789	49.34	8525	2.5	4.03	4.795	4.898	5.49	8.96	225	8750
Fasting Plasma Free Fatty Acids (mmol/l)	Fast-FFA	0.06	0.26	0.34	0.3633	0.44	1.78	8015	0.05	0.22	0.3	0.3356	0.42	1.59	1569	9584
2hr Plasma Free Fatty Acids (mmol/l)	2hr-FFA	0.01	0.03	0.04	0.05079	0.06	0.88	8005	0	0.02	0.03	0.040609	0.05	0.62	1560	9565
Amino Acids
Alanine (mmol/l)	Ala	0.2382	0.3763	0.4137	0.4194	0.4563	0.8863	8533	0.301	0.403	0.446	0.4516	0.495	0.647	225	8758
Glutamine (mmol/l)	Gln	0.1751	0.4728	0.5162	0.5212	0.5651	0.9224	8520	0.157	0.44	0.4845	0.47847	0.518	0.662	220	8740
Glycine (mmol/l)	Gly	0.06404	0.2389	0.2607	0.2674	0.287	0.6021	7981	0.174	0.299	0.322	0.3288	0.352	0.56	225	8206
Histidine (mmol/l)	His	0.02897	0.06074	0.06641	0.06703	0.07249	0.1431	8529	0.0425	0.0622	0.0692	0.06984	0.0769	0.0943	225	8754
Isoleucine (mmol/l)	Ile	0.02261	0.04801	0.05627	0.0591	0.06687	0.1979	8523	0.0263	0.0454	0.0555	0.05589	0.0634	0.113	225	8748
Leucine (mmol/l)	Leu	0.04236	0.07975	0.08865	0.09108	0.0999	0.2259	8529	0.0421	0.0778	0.0888	0.08925	0.0992	0.153	225	8754
Phenyalanine (mmol/l)	Phe	0.03264	0.0702	0.07627	0.07763	0.08351	0.276	8532	0.0578	0.0833	0.0918	0.09284	0.102	0.131	225	8757
Tyrosine (mmol/l)	Tyr	0.02558	0.04919	0.05617	0.05714	0.06408	0.1705	8529	0.0269	0.0437	0.0514	0.05158	0.0583	0.0887	225	8754
Valine (mmol/l)	Val	0.0599	0.1921	0.2137	0.2168	0.2377	0.4302	8530	0.118	0.175	0.203	0.20444	0.229	0.298	225	8755
Glycolysis
Pyruvate (mmol/l)	Pyr	0.0138	0.05248	0.06463	0.06754	0.07944	0.3767	8490	0.0332	0.0642	0.0741	0.0774	0.0863	0.513	2410	10900
Citrate (mmol/l)	Cit	0.01537	0.0938	0.1061	0.1068	0.1194	0.2602	8525	0.043	0.0992	0.111	0.1129	0.124	0.211	2448	10973
Glycerol (mmol/l)	Glol	4.4e-05	0.0557	0.0674	0.07016	0.08142	0.2487	7879	0.0322	0.108	0.139	0.1549	0.186	0.611	2114	9993
Ketone Bodies
Acetate (mmol/l)	Ace	0.001755	0.03067	0.034985	0.0372088	0.040325	0.9168	8532	0.0268	0.0423	0.0486	0.05441	0.05775	2.05	2448	10980
Acetoacetate (mmol/l)	AcAce	1.898e-05	0.03511	0.0472	0.058012	0.0668	1.072	8533	0.00958	0.0428	0.06645	0.08439	0.106	1.92	2448	10981
Beta-hydroxybutyric Acid (mmol/l)	bOHBut	0.001566	0.1079	0.1328	0.1537	0.1689	2.812	7903	0.0428	0.144	0.201	0.25139	0.311	1.86	2446	10349
Inflammation/Other
Plasma C-Reactive Protein (mg/l)	CRP	0.14	0.54	1.104	2.191	2.436	214.8	9956	0.05	0.3	0.81	2.174	2.095	160.4	7971	17927
Plasma Adiponectin (ug/ml)	Adipon	1	5.2	6.9	7.825	9.4	112.6	9955	0.258	2.802	4.725	5.762	7.445	38	4217	14172
Vitamin D (nmol/l)	Vit-D	22.1	50.7	62.3	64.606	75.8	163.6	978	0	23.96	32.1984	34.654	42.681	188.448	2580	3558
Glycoproteins (mmol/l)	Gp	0.803	1.227	1.344	1.39	1.503	5.523	8530	0.835	1.24	1.37	1.4049	1.53	3.1	2448	10978
Total alcohol consumption (g/week)	EtOH	3	39	89	130.1	171	2870	7679	6	24	50	82.5	108	2219	5090	12769
