## Supplementary Table 4 for "Exome sequencing identifies high-impact trait-associated alleles enriched in Finns"

### Sheet: Sheet1
Supplementary Table 4. Traits included in association analysis with number of individuals with trait data, sample exclusion criteria, trait adjustments prior to regression analysis, and covariates included in regression to generate trait residuals.
Trait Groups	Sample Size	Sample Exclusions*	Trait adjustments	Covariates used**
Anthropometrics (8 traits)
BMI	19239	-	-	T2D
Fat mass	11742	-	-	T2D
Height	19241	-	-	No age^2 as covariate
Hip circumference	19226	-	-	T2D, BMI
Waist circumference	19226	-	-	T2D, BMI
Body weight	19241	-	-	T2D
Waist-hip ratio	19224	-	-	T2D, BMI
Waist-hip ratio in females	4927	Males	-	T2D, BMI
Blood Pressure (3 traits)
Systolic BP	19230	-	+15mmHg for anti-hypertensives	T2D, BMI
Diastolic BP	19228	-	+10mmHg for anti-hypertensives	T2D, BMI
Pulse Pressure	19227	-	-	T2D, BMI
Cholesterol (10 traits)
Serum Total Cholesterol	19291	-	S_totalc*1.25 for lipid medication	T2D, Sex hormones
Serum HDL Cholesterol	19289	-	-	T2D, Sex hormones
Serum LDL Cholesterol	12519	Fasting <8hr, FinRisk: TotTG >2.5mmol/l	METSIM: LDL-C/0.7 for lipid medication; FinRisk: Friedewald equation using adjusted TotChol	T2D, Sex hormones
HDL2 Cholesterol	10984	Fasting <8hr, T2D	-	BMI, Sex hormones, lipidmeds
HDL3 Cholesterol	10984	Fasting <8hr, T2D	-	BMI, Sex hormones, lipidmeds
Remnant Cholesterol	10984	Fasting <8hr, T2D	-	BMI, Sex hormones, lipidmeds
IDL Cholesterol	10987	Fasting <8hr, T2D	-	BMI, Sex hormones, lipidmeds
Concentration of IDL particles	10984	Fasting <8hr, T2D	-	BMI, Sex hormones, lipidmeds
VLDL Cholesterol	10984	Fasting <8hr, T2D	-	BMI, Sex hormones, lipidmeds
Concentration of Chylomicron and XXL-VLDL particles	10987	Fasting <8hr, T2D	-	BMI, Sex hormones, lipidmeds
Apolipoproteins (2 traits)
Serum ApoA1	14458	-	-	T2D, Sex hormones, lipidmeds
Serum ApoB	14459	-	-	T2D, Sex hormones, lipidmeds
Glycemic Traits (4 traits)
Fasting Glucose	9715	Fasting <8hr, T2D	-	-
Fasting Insulin	9754	Fasting <8hr, T2D	ln(Fast-Ins)	-
2hr Glucose	9563	Fasting <8hr, T2D	-	-
2hr Insulin	9545	Fasting <8hr, T2D	ln(2hr-Ins)	-
Kidney Function (3 traits)
Serum Creatinine	17629	-	-	T2D
Estimated Glomerular Filtration Rate	17629	-	-	T2D
Serum Albumin	10950	T2D	-	BMI, Sex hormones, lipidmeds
Glycerides & Phospholipids (5 traits)
Phosphocholines	10970	Fasting <8hr, T2D	-	BMI, Sex hormones, lipidmeds
Sphingomyelins	10970	Fasting <8hr, T2D	-	BMI, Sex hormones, lipidmeds
Total Cholines	10970	Fasting <8hr, T2D	-	BMI, Sex hormones, lipidmeds
Total Phosphoglycerides	10970	Fasting <8hr, T2D	-	BMI, Sex hormones, lipidmeds
Serum Total triglycerides	12566	Fasting <8hr, T2D	ln(TotTG)	T2D, Sex hormones
Fatty Acids (9 traits)
Fasting Plasma Free Fatty Acids	9584	Fasting <8hr, T2D	ln(Fast-FFA)	BMI, Sex hormones, lipidmeds
2hr Plasma Free Fatty Acids	9565	Fasting <8hr, T2D	ln(2hr-FFA)	BMI, Sex hormones, lipidmeds
Dicosahexaneoic Acid	8751	Fasting <8hr, T2D	-	BMI, Sex hormones, lipidmeds
Omega-3 Fatty Acids	8751	Fasting <8hr, T2D	-	BMI, Sex hormones, lipidmeds
Omega-6 Fatty Acids	8751	Fasting <8hr, T2D	-	BMI, Sex hormones, lipidmeds
Linoleic Acid	8751	Fasting <8hr, T2D	-	BMI, Sex hormones, lipidmeds
Total Monounsaturated Fatty Acids	8751	Fasting <8hr, T2D	-	BMI, Sex hormones, lipidmeds
Total Polyunsaturated Fatty Acids	8751	Fasting <8hr, T2D	-	BMI, Sex hormones, lipidmeds
Total Saturated Fatty Acids	8750	Fasting <8hr, T2D	-	BMI, Sex hormones, lipidmeds
Amino Acids (9 traits)
Alanine	8758	Fasting <8hr, T2D	-	BMI, Sex hormones, lipidmeds
Glutamine	8740	Fasting <8hr, T2D	-	BMI, Sex hormones, lipidmeds
Glycine	8206	Fasting <8hr, T2D	-	BMI, Sex hormones, lipidmeds
Histidine	8754	Fasting <8hr, T2D	-	BMI, Sex hormones, lipidmeds
Isoleucine	8748	Fasting <8hr, T2D	-	BMI, Sex hormones, lipidmeds
Leucine	8754	Fasting <8hr, T2D	-	BMI, Sex hormones, lipidmeds
Phenylalanine	8757	Fasting <8hr, T2D	-	BMI, Sex hormones, lipidmeds
Tyrosine	8754	Fasting <8hr, T2D	-	BMI, Sex hormones, lipidmeds
Valine	8755	Fasting <8hr, T2D	-	BMI, Sex hormones, lipidmeds
Glycolysis (3 traits)
Citrate	10973	T2D	-	BMI, Sex hormones, lipidmeds
Glycerol	9993	T2D	-	BMI, Sex hormones, lipidmeds
Pyruvate	10900	T2D	-	BMI, Sex hormones, lipidmeds
Ketone Bodies (3 traits)
Acetate	10980	T2D	ln(Ace)	BMI, Sex hormones, lipidmeds
Acetoacetate	10981	T2D	ln(AcAce)	BMI, Sex hormones, lipidmeds
β-hydroxybutyric Acid	10349	T2D	ln(bOHBut)	BMI, Sex hormones, lipidmeds
Inflammation/Other (5 traits)
Glycoproteins	10978	T2D	-	BMI, Sex hormones, lipidmeds
Plasma adiponectin	14172	-	ln(Adipon)	T2D
Plasma C-reactive Protein	17927	-	ln(CRP)	T2D
Alcohol consumption	12769	Non-drinkers	ln(EtOH)	-
Vitamin D	3558	-	ln(Vit-D)	BMI
*Note: Pregnant women and type 1 diabetics were removed from all analyses.
**Note: All traits were adjusted for age, age^2, and in FinRisk for sex and cohort year
