## Supplementary Table 5 for "Exome sequencing identifies high-impact trait-associated alleles enriched in Finns"

### Sheet: Sheet1
Supplementary Table 5. GWAS array-based heritability estimates for 64 QTs.
Trait	N	Heritability	SE	Z-score	P-value
Anthropometrics
Height	13301	0.524691	0.0204463	25.74	4.7e-146
Weight	13299	0.285519	0.0213478	12.43	4.18e-41
Waist	13291	0.23328	0.0211549	10.99	4.24e-28
Hip	13290	0.28231	0.0206419	13.69	1.18e-42
Fat%	8001	0.169493	0.0323422	5.23	1.68e-07
BMI	13299	0.226784	0.020861	10.86	1.76e-27
WHR	13289	0.162352	0.0207842	7.79	6.78e-15
WHR-females	3436	0.237265	0.0752038	3.15	0.00162
Blood Pressure
Syst-BP	13292	0.213233	0.0204607	10.39	2.75e-25
Diast-BP	13291	0.177495	0.0212143	8.35	6.88e-17
Pulse-Press	13290	0.202516	0.0201796	10.05	9.23e-24
Cholesterol
TotChol	13325	0.274402	0.0216381	12.69	7.14e-37
LDL-C	8529	0.202355	0.0308755	6.54	6.27e-11
HDL-C	13323	0.281343	0.0213864	13.13	2.18e-39
HDL2-C	7827	0.257848	0.0332062	7.77	7.78e-15
HDL3-C	7827	0.0945779	0.0321867	2.95	0.00317
VLDL-C	7827	0.220289	0.0339839	6.47	9.76e-11
Remnant-C	7827	0.217193	0.0339494	6.4	1.54e-10
IDL-C	7830	0.18784	0.0339861	5.52	3.21e-08
IDL-P	7827	0.207934	0.0343705	6.05	1.48e-09
XXL-VLDL-P	7830	0.161903	0.0323412	5.02	5.29e-07
Apolipoproteins
ApoA1	10091	0.226585	0.0267124	8.5	1.87e-14
ApoB	10092	0.230015	0.0274487	8.39	4.69e-17
Glycemic Traits
Fast-Glu	6635	0.154137	0.0399534	3.85	0.000118
Fast-Ins	6667	0.176446	0.0383678	4.58	4.58e-06
2hr-Glu	6526	0.150103	0.0388172	3.87	0.000111
2hr-Ins	6515	0.13953	0.0381032	3.67	0.000238
Kidney Function
Creatinine	12196	0.186648	0.0222249	8.42	3.66e-17
eGFR	12196	0.17816	0.0222866	7.98	1.44e-15
Alb	7807	0.130082	0.0319031	4.08	4.6e-05
Glycerides & Phospholipids
TotTG	8558	0.207128	0.0318265	6.50803	7.54e-11
TotPG	7816	0.190547	0.033565	5.67696	1.31e-08
PC	7816	0.208361	0.0337317	6.17	6.74e-10
SM	7816	0.17473	0.0339951	5.15	2.65e-07
TotCho	7816	0.192725	0.0336142	5.74	9.24e-09
Fatty Acids
DHA	6019	0.174327	0.0426957	4.07	4.6e-05
LA	6019	0.24363	0.0428128	5.7	1.19e-08
FAw3	6019	0.195312	0.0426684	4.57	4.95e-06
FAw6	6019	0.210757	0.0428109	4.93	9.23e-07
PUFA	6019	0.199484	0.0427986	4.65	3.33e-06
MUFA	6019	0.239044	0.0426529	5.6	2.18e-08
SFA	6018	0.139672	0.0423088	3.31	0.000934
Fast-FFA	6540	0.0850561	0.0393343	2.16	0.0306
2hr-FFA	6527	0.0495102	0.0388231	1.29	0.198
Amino Acids
Ala	6024	0.247202	0.0427177	5.78	7.27e-09
Gln	6009	0.132767	0.042483	3.13	0.00175
Gly	5651	0.277854	0.0463939	5.98902	2.08e-09
His	6022	0.0569876	0.043695	1.30421	0.192
Ile	6017	0.266429	0.0418055	6.36	1.97e-10
Leu	6021	0.251536	0.0414935	6.07	1.26e-09
Phe	6025	0.199421	0.0438461	4.54	5.54e-06
Tyr	6021	0.211304	0.0425888	4.95	7.31e-07
Val	6021	0.179343	0.0410985	4.36	1.33e-05
Glycolysis
Pyr	7761	0.0835685	0.0316185	2.66	0.00786
Cit	7818	0.0866083	0.0320751	2.71	0.00672
Glol	7127	0.121361	0.0349219	3.47	0.000526
Ketone Bodies
ln_Ace	7824	0.130834	0.0326356	4.02	5.86e-05
ln_AcAce	7826	0.0947385	0.0328062	2.9	0.00378
ln_bOHBut	7410	0.122846	0.0361482	3.41	0.000656
Inflammation/Other
CRP	12353	0.190872	0.0230555	8.27	1.36e-16
Adipon	9945	0.243882	0.0271032	9	2.18e-19
Vit-D	2768	0.217793	0.0922497	2.36	0.0181
Gp	7824	0.234356	0.0338324	6.92	4.42e-12
EtOH	8834	0.11873	0.0285953	4.16	3.17e-05
