## Supplementary Table 7 for "Exome sequencing identifies high-impact trait-associated alleles enriched in Finns"

### Sheet: Sheet1
Supplementary Table 7. Table of associations with P>5E-7, but detected via hierarchical FDR procedure
							Statistics from unconditional association test			Statistics from conditional association test
Clump no.	Variant	CHR	POS (hg19)	Trait	N subjects	AAF	P-value	Beta	Std Err	P-value	Beta	Std Err	Gene	Worst Annotation
39	1:54649648_C/CTAAA_1_54649648_C_CTAAA	1	54649648	IDL-P	10984	0.108316	6.102e-07	-0.115	0.02305	7.181e-07	-0.1142	0.02304	CYB5RL	intron_variant
40	1:54723658_T/C_rs72664201	1	54723658	IDL-P	10984	0.0489393	1.186e-06	-0.155	0.03189	1.367e-06	-0.154	0.03186	SSBP3	intron_variant
41	1:55076137_CCACTCCACATTCAGACCGTCATCCCCAGG/C_rs373739034	1	55076137	ApoB	14459	0.0987387	6.2e-07	-0.1006	0.02018	0.0135	-0.05145	0.02083	FAM151A	frameshift_variant
41	1:55076137_CCACTCCACATTCAGACCGTCATCCCCAGG/C_rs373739034	1	55076137	SM	10970	0.0987387	1.387e-06	-0.1099	0.02275	0.0006024	-0.08222	0.02396	FAM151A	frameshift_variant
41	1:55224773_A/C_rs116816976	1	55224773	ApoB	14459	0.0868983	1.218e-06	-0.1044	0.0215	0.07018	-0.04126	0.02278	PARS2	missense_variant
46	1:55505647_G/T_rs11591147	1	55505647	FAw6	8751	0.0414414	1.322e-06	-0.1854	0.03832	0.0079	-0.148	0.0557	PCSK9	missense_variant
46	1:55505647_G/T_rs11591147	1	55505647	TotCho	10970	0.0414414	5.452e-06	-0.1554	0.03416	2.417e-06	-0.158	0.0335	PCSK9	missense_variant
47	1:55517861_C/G_rs613855	1	55517861	LDL-C	12519	0.4087	6.178e-07	0.06712	0.01346	0.02707	0.0309	0.01398	PCSK9	intron_variant
49	1:55518316_C/T_rs2483205	1	55518316	ApoB	14459	0.47009	8.306e-07	-0.05992	0.01215	0.0001955	-0.04489	0.01205	PCSK9	splice_region_variant
49	1:55518316_C/T_rs2483205	1	55518316	Remnant-C	10984	0.47009	2.546e-06	-0.06561	0.01394	4.257e-06	-0.06399	0.01391	PCSK9	splice_region_variant
49	1:55518467_A/G_rs2495477	1	55518467	SM	10970	0.452973	9.269e-07	-0.06745	0.01374	7.475e-05	-0.05515	0.01392	PCSK9	splice_region_variant
50	1:55523984_C/T_rs584626	1	55523984	Remnant-C	10984	0.820824	1.017e-06	0.09474	0.01937	8.538e-07	0.09518	0.01932	PCSK9	intron_variant
50	1:55524116_C/T_rs585131	1	55524116	Remnant-C	10984	0.821107	8.835e-07	0.09508	0.01933	7.421e-07	0.09552	0.01929	PCSK9	intron_variant
50	1:55524197_A/G_rs540796	1	55524197	Remnant-C	10984	0.821133	8.835e-07	0.09508	0.01933	7.421e-07	0.09552	0.01929	PCSK9	missense_variant
50	1:55524237_G/A_rs562556	1	55524237	Remnant-C	10984	0.821107	8.835e-07	0.09508	0.01933	7.421e-07	0.09552	0.01929	PCSK9	missense_variant
52	1:55538552_T/G_rs10493176	1	55538552	SM	10970	0.236757	2.723e-06	-0.07608	0.01621	0.0004363	-0.05937	0.01687	USP24	intron_variant
55	1:62912919_C/T_rs10158897	1	62912919	SFA	8750	0.246033	1.379e-06	-0.08868	0.01835	7.716e-07	-0.09086	0.01837	USP1	intron_variant
55	1:62912919_C/T_rs10158897	1	62912919	ApoA1	14458	0.246033	9.039e-06	-0.06747	0.01519	7.509e-06	-0.06802	0.01518	USP1	intron_variant
55	1:62912919_C/T_rs10158897	1	62912919	TotCho	10970	0.246033	5.345e-07	-0.08333	0.01661	0.2023	0.1279	0.1003	USP1	intron_variant
55	1:62912919_C/T_rs10158897	1	62912919	LDL-C	12519	0.246033	8.985e-07	-0.07739	0.01574	0.09632	-0.09531	0.05731	USP1	intron_variant
55	1:62912919_C/T_rs10158897	1	62912919	XXL-VLDL-P	10987	0.246033	9.054e-06	-0.07298	0.01643	0.6952	0.03935	0.1004	USP1	intron_variant
55	1:62960101_A/G_rs10889335	1	62960101	MUFA	8751	0.272741	8.177e-07	-0.08954	0.01815	1.483e-07	-0.09294	0.01767	DOCK7	synonymous_variant
55	1:62960101_A/G_rs10889335	1	62960101	SFA	8750	0.272741	2.084e-06	-0.08369	0.01762	1.173e-06	-0.0858	0.01764	DOCK7	synonymous_variant
55	1:62960101_A/G_rs10889335	1	62960101	ApoA1	14458	0.272741	8.952e-06	-0.06429	0.01447	7.844e-06	-0.06464	0.01446	DOCK7	synonymous_variant
55	1:62960101_A/G_rs10889335	1	62960101	TotCho	10970	0.272741	3.976e-06	-0.0735	0.01593	0.3355	0.04116	0.04273	DOCK7	synonymous_variant
55	1:62960101_A/G_rs10889335	1	62960101	LDL-C	12519	0.272741	9.514e-06	-0.06672	0.01506	0.5856	-0.01849	0.03392	DOCK7	synonymous_variant
55	1:63001120_A/C_rs1168018	1	63001120	FAw3	8751	0.751609	8.296e-06	0.08216	0.01842	7.516e-06	0.07871	0.01756	DOCK7	intron_variant
55	1:63001120_A/C_rs1168018	1	63001120	ApoA1	14458	0.751609	9.675e-06	0.06663	0.01505	7.996e-06	0.06719	0.01504	DOCK7	intron_variant
55	1:63001120_A/C_rs1168018	1	63001120	LDL-C	12519	0.751609	1.11e-06	0.07604	0.0156	0.1096	0.1019	0.0637	DOCK7	intron_variant
55	1:63001120_A/C_rs1168018	1	63001120	XXL-VLDL-P	10987	0.751609	5.029e-06	0.07436	0.01629	0.685	0.05219	0.1286	DOCK7	intron_variant
55	1:63044464_C/T_rs11207993	1	63044464	VLDL-C	10984	0.147233	2.474e-06	-0.09244	0.01962	2.474e-06	-0.09244	0.01962	DOCK7	intron_variant
55	1:63050598_T/G_rs3850634	1	63050598	LDL-C	12519	0.247748	1.08e-06	-0.07616	0.01561	0.1009	-0.103	0.06279	DOCK7	intron_variant
55	1:63050598_T/G_rs3850634	1	63050598	XXL-VLDL-P	10987	0.247748	5.836e-06	-0.07389	0.01629	0.8673	-0.02088	0.1249	DOCK7	intron_variant
55	1:63070537_AGTTAATGTG/A_rs67461605	1	63070537	SFA	8750	0.247156	5.73e-07	-0.09104	0.01819	3.216e-07	-0.09312	0.01821	ANGPTL3	3_prime_UTR_variant
55	1:63070537_AGTTAATGTG/A_rs67461605	1	63070537	ApoA1	14458	0.247156	9.298e-06	-0.06681	0.01507	7.683e-06	-0.06737	0.01505	ANGPTL3	3_prime_UTR_variant
55	1:63070537_AGTTAATGTG/A_rs67461605	1	63070537	LDL-C	12519	0.247156	1.248e-06	-0.07579	0.01562	0.1184	-0.09683	0.06201	ANGPTL3	3_prime_UTR_variant
55	1:63070537_AGTTAATGTG/A_rs67461605	1	63070537	XXL-VLDL-P	10987	0.247156	6.768e-06	-0.07334	0.01629	0.9978	0.0003342	0.1225	ANGPTL3	3_prime_UTR_variant
55	1:63090858_C/T_rs6587980	1	63090858	FAw3	8751	0.247748	9.69e-06	-0.08165	0.01845	9.071e-06	-0.07811	0.01759	DOCK7	intron_variant
55	1:63090858_C/T_rs6587980	1	63090858	LDL-C	12519	0.247748	9.372e-07	-0.07668	0.01563	0.07317	-0.1121	0.06253	DOCK7	intron_variant
55	1:63090858_C/T_rs6587980	1	63090858	XXL-VLDL-P	10987	0.247748	5.072e-06	-0.07444	0.01631	0.6685	-0.05262	0.1229	DOCK7	intron_variant
55	1:63096781_C/G_rs12025800	1	63096781	FAw3	8751	0.245881	1.147e-05	-0.08156	0.01858	8.773e-06	-0.07881	0.01772	DOCK7	intron_variant
55	1:63096781_C/G_rs12025800	1	63096781	SFA	8750	0.245881	6.624e-07	-0.09129	0.01835	3.756e-07	-0.09337	0.01836	DOCK7	intron_variant
55	1:63096781_C/G_rs12025800	1	63096781	ApoA1	14458	0.245881	8.255e-06	-0.06779	0.0152	7.018e-06	-0.06826	0.01519	DOCK7	intron_variant
55	1:63096781_C/G_rs12025800	1	63096781	LDL-C	12519	0.245881	1.265e-06	-0.07635	0.01575	0.1332	-0.08717	0.05805	DOCK7	intron_variant
55	1:63096781_C/G_rs12025800	1	63096781	XXL-VLDL-P	10987	0.245881	4.612e-06	-0.07539	0.01645	0.6244	-0.04681	0.09562	DOCK7	intron_variant
55	1:63113511_C/A_rs746735	1	63113511	FAw3	8751	0.751634	8.286e-06	0.08216	0.01842	7.444e-06	0.07875	0.01756	DOCK7	intron_variant
55	1:63113511_C/A_rs746735	1	63113511	ApoA1	14458	0.751634	1.005e-05	0.0665	0.01505	8.301e-06	0.06706	0.01504	DOCK7	intron_variant
55	1:63113511_C/A_rs746735	1	63113511	LDL-C	12519	0.751634	9.91e-07	0.07638	0.0156	0.09448	0.106	0.06338	DOCK7	intron_variant
55	1:63113511_C/A_rs746735	1	63113511	XXL-VLDL-P	10987	0.751634	4.772e-06	0.07454	0.01629	0.6117	0.06492	0.1279	DOCK7	intron_variant
55	1:63113719_T/C_rs1168089	1	63113719	FAw3	8751	0.750129	1.096e-05	0.08135	0.01849	9.131e-06	0.07827	0.01763	DOCK7	intron_variant
55	1:63113719_T/C_rs1168089	1	63113719	ApoA1	14458	0.750129	8.755e-06	0.06722	0.01511	7.25e-06	0.06777	0.0151	DOCK7	intron_variant
55	1:63113719_T/C_rs1168089	1	63113719	LDL-C	12519	0.750129	1.105e-06	0.07637	0.01567	0.06469	0.1139	0.06164	DOCK7	intron_variant
55	1:63113719_T/C_rs1168089	1	63113719	XXL-VLDL-P	10987	0.750129	3.867e-06	0.07553	0.01635	0.3988	0.09749	0.1155	DOCK7	intron_variant
75	1:109813485_C/T_rs41279714	1	109813485	ApoB	14459	0.0858372	9.39e-07	-0.1096	0.02234	2.784e-06	-0.102	0.02176	CELSR2	intron_variant
78	1:109824250_G/A_rs35358959	1	109824250	IDL-C	10987	0.124041	6.79e-07	-0.1099	0.02211	7.421e-07	-0.1049	0.02118	PSRC1	synonymous_variant
78	1:109839392_A/G_rs604349	1	109839392	ApoB	14459	0.912329	1.496e-06	0.1089	0.02261	2.088e-06	0.1039	0.0219	MYBPHL	intron_variant
78	1:109839400_C/T_rs55660224	1	109839400	TotChol	19291	0.0855599	5.09e-07	-0.1055	0.02099	0.3108	-0.022	0.02171	MYBPHL	splice_region_variant
120	1:177225022_C/G_rs74706687	1	177225022	HDL-C	19289	0.00061776	1.303e-06	0.9679	0.1999	2.102e-05	0.8145	0.1914	BRINP2	intron_variant
155	2:21225281_C/T_rs1042034	2	21225281	MUFA	8751	0.73807	2.992e-06	0.08371	0.01791	3.455e-06	0.08158	0.01756	APOB	missense_variant
155	2:21225281_C/T_rs1042034	2	21225281	Remnant-C	10984	0.73807	5.128e-07	0.08067	0.01606	7.014e-07	0.07956	0.01603	APOB	missense_variant
155	2:21225281_C/T_rs1042034	2	21225281	LDL-C	12519	0.73807	9.919e-07	0.07249	0.01481	0.982	-0.001336	0.05937	APOB	missense_variant
155	2:21231524_G/A_rs676210	2	21231524	MUFA	8751	0.261647	3.501e-06	-0.08316	0.01792	3.9e-06	-0.08117	0.01757	APOB	missense_variant
155	2:21231524_G/A_rs676210	2	21231524	LDL-C	12519	0.261647	7.748e-07	-0.07321	0.01481	0.9709	-0.002196	0.06022	APOB	missense_variant
156	2:21232195_G/A_rs693	2	21232195	LA	8751	0.384916	1.552e-06	0.07669	0.01595	0.7443	0.009079	0.02784	APOB	synonymous_variant
156	2:21232195_G/A_rs693	2	21232195	IDL-C	10987	0.384916	2.088e-06	0.0679	0.0143	0.0002143	0.05775	0.0156	APOB	synonymous_variant
156	2:21232804_G/A_rs1041968	2	21232804	LA	8751	0.384988	1.489e-06	0.07684	0.01595	0.7323	0.009525	0.02784	APOB	synonymous_variant
156	2:21232804_G/A_rs1041968	2	21232804	IDL-C	10987	0.384988	2.024e-06	0.06801	0.01431	0.0002042	0.05796	0.0156	APOB	synonymous_variant
155	2:21237544_G/A_rs673548	2	21237544	MUFA	8751	0.261416	3.372e-06	-0.08356	0.01797	3.876e-06	-0.08144	0.01762	APOB	intron_variant
155	2:21237544_G/A_rs673548	2	21237544	LDL-C	12519	0.261416	1.046e-06	-0.0726	0.01486	0.9155	-0.006368	0.06	APOB	intron_variant
162	2:21263900_G/A_rs1367117	2	21263900	LA	8751	0.272072	1.574e-06	0.08364	0.01741	0.02794	0.04444	0.02021	APOB	missense_variant
162	2:21263900_G/A_rs1367117	2	21263900	VLDL-C	10984	0.272072	2.81e-06	0.07294	0.01556	2.81e-06	0.07294	0.01556	APOB	missense_variant
171	2:27730940_T/C_rs1260326	2	27730940	FAw3	8751	0.639254	8.865e-06	-0.07679	0.01727	2.972e-06	-0.07548	0.01614	GCKR	missense_variant
171	2:27730940_T/C_rs1260326	2	27730940	TotPG	10970	0.639254	2.821e-06	-0.07183	0.01533	2.542e-06	-0.07213	0.01532	GCKR	missense_variant
171	2:27730940_T/C_rs1260326	2	27730940	LDL-C	12519	0.639254	8.45e-06	-0.06563	0.01473	7.728e-07	-0.06749	0.01365	GCKR	missense_variant
172	2:27731212_T/C_rs3817588	2	27731212	Ala	8758	0.249485	1.14e-06	-0.08847	0.01817	0.6908	-0.008272	0.0208	GCKR	intron_variant
172	2:27731212_T/C_rs3817588	2	27731212	XXL-VLDL-P	10987	0.249485	6.071e-07	-0.08057	0.01614	0.06131	-0.03356	0.01793	GCKR	intron_variant
174	2:27789861_T/A_rs965813	2	27789861	Gp	10978	0.198687	1.532e-06	-0.09182	0.01909	0.07338	-0.03638	0.02032	AC109829.1	missense_variant
174	2:27789861_T/A_rs965813	2	27789861	SFA	8750	0.198687	2.04e-06	-0.0951	0.02001	2.294e-06	-0.09465	0.02002	AC109829.1	missense_variant
171	2:27801493_T/C_rs1919127	2	27801493	MUFA	8751	0.29112	1.283e-06	0.09092	0.01876	0.9083	-0.00302	0.02622	C2orf16	missense_variant
171	2:27801759_A/G_rs1919128	2	27801759	MUFA	8751	0.291712	1.363e-06	0.0907	0.01876	0.8966	-0.00341	0.02623	C2orf16	missense_variant
174	2:27802805_A/G_rs3811644	2	27802805	Gp	10978	0.198662	1.655e-06	-0.09155	0.0191	0.07649	-0.03601	0.02032	C2orf16	synonymous_variant
174	2:27802805_A/G_rs3811644	2	27802805	SFA	8750	0.198662	2.139e-06	-0.09494	0.02002	2.386e-06	-0.09452	0.02002	C2orf16	synonymous_variant
174	2:27802805_A/G_rs3811644	2	27802805	VLDL-C	10984	0.198662	5.101e-07	-0.09426	0.01876	5.101e-07	-0.09426	0.01876	C2orf16	synonymous_variant
174	2:27822283_G/GAC_rs78378018	2	27822283	Gp	10978	0.194856	5.459e-07	-0.09679	0.01931	0.03941	-0.04222	0.02049	ZNF512;RP11-158I13.2	intron_variant
174	2:27822283_G/GAC_rs78378018	2	27822283	SFA	8750	0.194856	1.296e-06	-0.09823	0.02028	1.448e-06	-0.0978	0.02028	ZNF512;RP11-158I13.2	intron_variant
174	2:27824168_G/C_rs56725354	2	27824168	Gp	10978	0.197426	1.338e-06	-0.09262	0.01915	0.07124	-0.03674	0.02037	ZNF512;RP11-158I13.2	intron_variant
174	2:27824168_G/C_rs56725354	2	27824168	SFA	8750	0.197426	1.094e-06	-0.09792	0.02008	1.223e-06	-0.0975	0.02008	ZNF512;RP11-158I13.2	intron_variant
174	2:27824168_G/C_rs56725354	2	27824168	TotChol	19291	0.197426	7.071e-06	-0.0682	0.01518	0.04557	-0.0301	0.01505	ZNF512;RP11-158I13.2	intron_variant
174	2:27824168_G/C_rs56725354	2	27824168	Remnant-C	10984	0.197426	7.163e-06	-0.08627	0.01921	6.512e-06	-0.08647	0.01917	ZNF512;RP11-158I13.2	intron_variant
171	2:27851918_G/A_rs3749147	2	27851918	XXL-VLDL-P	10987	0.2574	2.335e-06	0.07871	0.01666	0.799	-0.005656	0.02221	GPN1	missense_variant
174	2:27855397_A/T_rs10173720	2	27855397	Ile	8748	0.232664	7.25e-07	-0.09984	0.02014	0.006492	-0.05614	0.02062	ZNF512;GPN1;RP11-158I13.2	intron_variant
175	2:27910706_A/C_rs13023094	2	27910706	Ala	8758	0.201879	3.095e-06	0.09448	0.02024	0.2235	-0.03095	0.02542	SLC4A1AP	intron_variant
175	2:27910706_A/C_rs13023094	2	27910706	Ile	8748	0.201879	1.814e-06	0.0995	0.02083	0.367	0.02273	0.02519	SLC4A1AP	intron_variant
175	2:27910706_A/C_rs13023094	2	27910706	ApoB	14459	0.201879	1.412e-06	0.07859	0.01629	1.032e-06	0.07713	0.01578	SLC4A1AP	intron_variant
175	2:27910706_A/C_rs13023094	2	27910706	XXL-VLDL-P	10987	0.201879	1.341e-06	0.08672	0.01793	0.7564	0.006894	0.02222	SLC4A1AP	intron_variant
175	2:28066122_T/C_rs74446114	2	28066122	XXL-VLDL-P	10987	0.182389	7.563e-07	0.09106	0.0184	0.2953	0.02248	0.02148	RBKS;MRPL33	intron_variant
261	3:48601774_A/G_rs74780677	3	48601774	ApoA1	14458	0.0804891	8.985e-07	-0.1317	0.0268	7.284e-07	-0.1327	0.02677	COL7A1	3_prime_UTR_variant
261	3:48609041_C/A_rs76061303	3	48609041	ApoA1	14458	0.080103	1.025e-06	-0.1315	0.02689	8.412e-07	-0.1324	0.02686	COL7A1	5_prime_UTR_variant
261	3:48658844_C/T_rs74783035	3	48658844	ApoA1	14458	0.0782537	7.062e-07	-0.1298	0.02615	5.562e-07	-0.1308	0.02612	TMEM89	intron_variant
340	4:74847111_A/C_rs11574450	4	74847111	FAw6	8751	0.0311969	4.181e-06	0.2218	0.04816	4.261e-06	0.2224	0.04833	PF4	intron_variant
340	4:74847111_A/C_rs11574450	4	74847111	PUFA	8751	0.0311969	2.358e-06	0.2272	0.04811	1.036e-06	0.2338	0.04782	PF4	intron_variant
340	4:74847111_A/C_rs11574450	4	74847111	VLDL-C	10984	0.0311969	4.573e-06	0.1871	0.0408	4.573e-06	0.1871	0.0408	PF4	intron_variant
340	4:74853287_G/A_rs148885848	4	74853287	Phe	8757	0.0192535	1.659e-06	0.2788	0.05815	0.3049	0.0915	0.08917	PPBP	synonymous_variant
340	4:74853287_G/A_rs148885848	4	74853287	LA	8751	0.0192535	5.147e-07	0.2928	0.05828	1.683e-07	0.3072	0.05868	PPBP	synonymous_variant
340	4:74853287_G/A_rs148885848	4	74853287	PC	10970	0.0192535	5.535e-07	0.2518	0.05027	5.304e-07	0.2522	0.05027	PPBP	synonymous_variant
340	4:74853287_G/A_rs148885848	4	74853287	TotPG	10970	0.0192535	8.333e-06	0.2244	0.05032	1.107e-05	0.2212	0.05032	PPBP	synonymous_variant
383	5:55809465_A/G_rs173964	5	55809465	Waist	19226	0.666641	9.491e-07	-0.05567	0.01135	9.014e-07	-0.0558	0.01136	AC022431.2	intron_variant
388	5:74639544_CTTGTA/C_rs3064191	5	74639544	IDL-C	10987	0.438149	1.897e-06	0.06872	0.01442	1.331e-06	0.06746	0.01395	HMGCR	intron_variant
388	5:74639576_C/CAA_5:74639576:C/CAA	5	74639576	IDL-C	10987	0.447306	1.483e-06	0.06876	0.01428	9.643e-07	0.06769	0.01381	HMGCR	intron_variant
388	5:74655726_C/T_rs3846663	5	74655726	IDL-C	10987	0.448777	1.804e-06	0.06798	0.01423	1.102e-06	0.06711	0.01377	HMGCR	intron_variant
389	5:74877266_C/T_rs3213801	5	74877266	LDL-C	12519	0.234749	1.086e-06	0.07714	0.01581	0.07695	0.03184	0.018	POLK	synonymous_variant
491	7:2802522_T/C_rs798488	7	2802522	Hip	19226	0.377967	7.108e-07	-0.05536	0.01116	9.662e-07	-0.05473	0.01117	GNA12	5_prime_UTR_variant
512	7:72857049_A/G_rs1178977	7	72857049	MUFA	8751	0.157452	6.206e-07	-0.1123	0.02251	9.956e-08	-0.1166	0.02187	BAZ1B	splice_region_variant
511	7:72971728_C/A_rs13234157	7	72971728	MUFA	8751	0.116497	7.048e-07	-0.1258	0.02535	1.216e-07	-0.1309	0.02472	BCL7B	intron_variant
512	7:73010442_C/T_rs13247874	7	73010442	MUFA	8751	0.156565	9.264e-07	-0.1113	0.02266	1.578e-07	-0.1156	0.02203	MLXIPL	intron_variant
512	7:73010442_C/T_rs13247874	7	73010442	XXL-VLDL-P	10987	0.156565	1.008e-06	-0.09598	0.01962	7.014e-07	-0.09566	0.01927	MLXIPL	intron_variant
512	7:73013901_C/T_rs13235543	7	73013901	Ile	8748	0.119511	2.454e-06	-0.1178	0.02499	7.091e-07	-0.1207	0.02433	MLXIPL	synonymous_variant
547	8:19819536_T/G_rs327	8	19819536	Gp	10978	0.242737	1.834e-06	-0.07788	0.01631	0.007678	-0.04948	0.01856	LPL	intron_variant
547	8:19819536_T/G_rs327	8	19819536	XXL-VLDL-P	10987	0.242737	4.657e-06	-0.07382	0.01611	0.002508	-0.05571	0.01843	LPL	intron_variant
548	8:19819724_C/G_rs328	8	19819724	Gp	10978	0.0841441	6.104e-07	-0.1246	0.02497	0.2038	-0.1408	0.1108	LPL	stop_gained
548	8:19819724_C/G_rs328	8	19819724	MUFA	8751	0.0841441	2.225e-06	-0.1338	0.02827	2.786e-06	-0.1305	0.02783	LPL	stop_gained
548	8:19822810_C/T_rs11570891	8	19822810	Gp	10978	0.0854569	7.113e-07	-0.1232	0.02483	0.2723	-0.1047	0.09539	LPL	intron_variant
548	8:19822810_C/T_rs11570891	8	19822810	MUFA	8751	0.0854569	1.611e-06	-0.1348	0.02808	2.046e-06	-0.1314	0.02765	LPL	intron_variant
548	8:19822810_C/T_rs11570891	8	19822810	ApoA1	14458	0.0854569	4.795e-06	0.1002	0.0219	5.114e-06	0.09982	0.02188	LPL	intron_variant
585	9:6533092_C/G_rs138640017	9	6533092	eGFR	17629	0.0105792	9.479e-07	-0.2586	0.05274	6.004e-07	-0.263	0.05267	GLDC	missense_variant
585	9:6533092_C/G_rs138640017	9	6533092	Creatinine	17629	0.0105792	5.147e-07	0.2653	0.05281	4.443e-07	0.2667	0.0528	GLDC	missense_variant
607	9:107548661_A/G_9:107548661:A/G	9	107548661	ApoA1	14458	0.00023166	6.038e-07	-2.041	0.4088	6.469e-07	-2.034	0.4084	ABCA1	missense_variant
612	9:107665739_G/A_rs2575876	9	107665739	TotChol	19291	0.168351	6.698e-07	-0.07053	0.01419	0.005903	-0.09134	0.03317	ABCA1	intron_variant
723	11:61543499_T/C_rs174528	11	61543499	TotChol	19291	0.43045	4.088e-06	-0.05601	0.01216	0.2115	-0.03826	0.03062	MYRF;TMEM258	intron_variant
723	11:61551356_T/C_rs174535	11	61551356	SM	10970	0.426898	3.679e-06	-0.06739	0.01455	0.8615	-0.01873	0.1073	MYRF	synonymous_variant
723	11:61557826_T/C_rs102274	11	61557826	LA	8751	0.417973	8.285e-07	0.08322	0.01687	0.4749	-0.06012	0.08414	TMEM258	intron_variant
723	11:61557826_T/C_rs102274	11	61557826	SM	10970	0.417973	1.234e-06	-0.07246	0.01493	0.1647	-0.09806	0.07057	TMEM258	intron_variant
723	11:61564299_G/T_rs4246215	11	61564299	SM	10970	0.453431	7.116e-07	-0.07145	0.0144	0.1117	-0.05984	0.03762	FEN1	3_prime_UTR_variant
723	11:61564299_G/T_rs4246215	11	61564299	TotChol	19291	0.453431	7.881e-07	-0.0591	0.01196	0.09584	-0.03756	0.02255	FEN1	3_prime_UTR_variant
723	11:61564299_G/T_rs4246215	11	61564299	NA	12566	0.453431	6.384e-07	0.07202	0.01446	0.05329	0.05921	0.03063	FEN1	3_prime_UTR_variant
723	11:61569830_C/T_rs174546	11	61569830	SM	10970	0.425611	2.772e-06	-0.06838	0.01458	0.6187	-0.04945	0.09935	FADS1	3_prime_UTR_variant
723	11:61569830_C/T_rs174546	11	61569830	TotChol	19291	0.425611	4.729e-06	-0.05588	0.01221	0.2658	-0.03772	0.0339	FADS1	3_prime_UTR_variant
723	11:61570783_T/C_rs174547	11	61570783	SM	10970	0.425869	3.134e-06	-0.06793	0.01456	0.7746	-0.02859	0.09985	FADS1	intron_variant
723	11:61580635_C/T_rs174556	11	61580635	LA	8751	0.396657	1.848e-06	0.0796	0.01668	0.9665	0.001938	0.04616	FADS1	intron_variant
723	11:61580635_C/T_rs174556	11	61580635	SM	10970	0.396657	3.501e-06	-0.06837	0.01473	0.443	-0.03168	0.0413	FADS1	intron_variant
723	11:61582708_T/C_rs174561	11	61582708	LA	8751	0.394223	6.774e-07	0.08285	0.01666	0.5283	0.0289	0.04582	FADS1	5_prime_UTR_variant
723	11:61582708_T/C_rs174561	11	61582708	SM	10970	0.394223	2.276e-06	-0.06953	0.0147	0.3093	-0.0417	0.04101	FADS1	5_prime_UTR_variant
723	11:61605215_A/G_rs2072114	11	61605215	HDL-C	19289	0.285663	1.078e-06	-0.06331	0.01298	0.005425	-0.04599	0.01654	FADS2	intron_variant
723	11:61605215_A/G_rs2072114	11	61605215	NA	12566	0.285663	1.024e-06	0.0749	0.01532	0.03649	0.0435	0.0208	FADS2	intron_variant
743	11:68665307_G/A_rs143387014	11	68665307	FAw3	8751	0.0939768	6.054e-07	-0.1354	0.02712	8.601e-05	-0.1027	0.02614	MRPL21	intron_variant
764	11:116619073_C/G_rs28927680	11	116619073	ApoB	14459	0.0609009	2.184e-06	0.1272	0.02686	0.7557	-0.009573	0.03076	BUD13	3_prime_UTR_variant
764	11:116628057_G/A_rs61905112	11	116628057	ApoB	14459	0.058217	1.679e-06	0.1325	0.02766	0.9194	-0.003173	0.03134	BUD13	intron_variant
764	11:116633862_G/A_rs11820589	11	116633862	ApoB	14459	0.0608971	1.581e-06	0.1287	0.02679	0.8124	-0.007284	0.03068	BUD13	missense_variant
764	11:116655600_G/A_rs35120633	11	116655600	MUFA	8751	0.0548262	3.887e-06	0.1652	0.03576	2.002e-06	0.1658	0.03486	ZNF259	missense_variant
764	11:116657590_C/CA_rs140050044	11	116657590	ApoB	14459	0.0549063	7.574e-07	0.1392	0.02814	0.6981	-0.01285	0.03311	ZNF259	intron_variant
764	11:116662331_G/T_rs12287066	11	116662331	MUFA	8751	0.056242	4.019e-06	0.1641	0.03557	2.043e-06	0.1648	0.03468	APOA5	synonymous_variant
764	11:116662331_G/T_rs12287066	11	116662331	ApoB	14459	0.056242	5.873e-07	0.1392	0.02785	0.7916	-0.008623	0.03264	APOA5	synonymous_variant
764	11:116662407_G/C_rs3135506	11	116662407	MUFA	8751	0.056139	3.053e-06	0.1662	0.03558	1.541e-06	0.1668	0.03468	APOA5	missense_variant
765	11:116662579_C/T_rs651821	11	116662579	Ile	8748	0.916448	9.174e-07	-0.1435	0.0292	0.5887	0.02315	0.04282	APOA5	5_prime_UTR_variant
769	11:116701535_T/C_rs4520	11	116701535	LA	8751	0.628295	4.389e-06	-0.07514	0.01635	0.08612	-0.03002	0.01749	APOC3	synonymous_variant
769	11:116701535_T/C_rs4520	11	116701535	PUFA	8751	0.628295	2.741e-06	-0.07747	0.01651	2.201e-06	-0.07653	0.01615	APOC3	synonymous_variant
769	11:116701535_T/C_rs4520	11	116701535	PC	10970	0.628295	2.3e-06	-0.06885	0.01456	2.507e-06	-0.06859	0.01456	APOC3	synonymous_variant
769	11:116701535_T/C_rs4520	11	116701535	TotPG	10970	0.628295	3.925e-06	-0.06731	0.01458	2.913e-06	-0.06819	0.01457	APOC3	synonymous_variant
769	11:116701535_T/C_rs4520	11	116701535	VLDL-C	10984	0.628295	1.136e-06	-0.0722	0.01483	1.136e-06	-0.0722	0.01483	APOC3	synonymous_variant
770	11:116703640_G/C_rs5128	11	116703640	Gp	10978	0.867362	5.502e-07	-0.1048	0.02091	0.04864	-0.04408	0.02235	APOC3	3_prime_UTR_variant
770	11:116703640_G/C_rs5128	11	116703640	Ile	8748	0.867362	7.436e-07	-0.1156	0.02334	0.07244	-0.04505	0.02508	APOC3	3_prime_UTR_variant
770	11:116703640_G/C_rs5128	11	116703640	DHA	8751	0.867362	7.828e-06	-0.1027	0.02295	8.225e-07	-0.1098	0.02225	APOC3	3_prime_UTR_variant
770	11:116703640_G/C_rs5128	11	116703640	FAw6	8751	0.867362	7.615e-07	-0.1142	0.02307	0.01215	-0.06175	0.02462	APOC3	3_prime_UTR_variant
770	11:116703640_G/C_rs5128	11	116703640	SFA	8750	0.867362	5.885e-06	-0.1031	0.02275	4.7e-06	-0.1043	0.02276	APOC3	3_prime_UTR_variant
770	11:116703640_G/C_rs5128	11	116703640	TotChol	19291	0.867362	3.332e-06	-0.07616	0.01638	0.01423	-0.0405	0.01652	APOC3	3_prime_UTR_variant
770	11:116707684_A/G_rs2070665	11	116707684	Ile	8748	0.873198	1.526e-06	-0.1158	0.02407	0.1195	-0.04052	0.02602	APOA1;APOA1-AS	intron_variant
770	11:116707684_A/G_rs2070665	11	116707684	DHA	8751	0.873198	8.403e-06	-0.1054	0.02365	1.191e-06	-0.1114	0.02291	APOA1;APOA1-AS	intron_variant
770	11:116707684_A/G_rs2070665	11	116707684	FAw6	8751	0.873198	1.596e-06	-0.1142	0.02378	0.01912	-0.05971	0.02548	APOA1;APOA1-AS	intron_variant
770	11:116707684_A/G_rs2070665	11	116707684	PUFA	8751	0.873198	6.721e-07	-0.1181	0.02375	4.995e-07	-0.1175	0.02336	APOA1;APOA1-AS	intron_variant
770	11:116707684_A/G_rs2070665	11	116707684	SFA	8750	0.873198	1.026e-05	-0.1034	0.02343	8.769e-06	-0.1043	0.02345	APOA1;APOA1-AS	intron_variant
770	11:116707684_A/G_rs2070665	11	116707684	TotChol	19291	0.873198	3.025e-06	-0.07898	0.01691	0.01974	-0.03995	0.01714	APOA1;APOA1-AS	intron_variant
770	11:116707684_A/G_rs2070665	11	116707684	HDL2-C	10984	0.873198	5.884e-06	0.0976	0.02153	0.3558	0.02356	0.02551	APOA1;APOA1-AS	intron_variant
770	11:116732512_G/T_rs2075292	11	116732512	VLDL-C	10984	0.815638	5.639e-07	-0.09288	0.01855	5.639e-07	-0.09288	0.01855	SIK3	intron_variant
774	11:117062861_GC/G_rs201370296	11	117062861	ApoA1	14458	0.0719582	1.802e-06	0.1185	0.0248	1.572e-06	0.119	0.02478	SIDT2	intron_variant
779	11:117352857_G/A_rs147554220	11	117352857	Remnant-C	10984	0.0157786	2e-06	0.26	0.05468	2.497e-06	0.257	0.05456	DSCAML1	missense_variant
779	11:117352857_G/A_rs147554220	11	117352857	NA	12566	0.0157786	8.442e-07	0.2532	0.05138	0.1705	0.07338	0.05354	DSCAML1	missense_variant
952	15:59185454_C/CA_rs200414428	15	59185454	PC	10970	0.0225634	7.907e-07	0.2286	0.04627	7.764e-07	0.2287	0.04626	SLTM;RNF111	intron_variant
952	15:59185454_C/CA_rs200414428	15	59185454	HDL3-C	10984	0.0225634	1.709e-06	0.2183	0.0456	4.575e-06	0.2115	0.04612	SLTM;RNF111	intron_variant
953	15:59368167_G/A_rs7178935	15	59368167	ApoA1	14458	0.288777	1.154e-06	0.06839	0.01406	1.284e-06	0.06801	0.01404	RNF111	synonymous_variant
951	15:59377940_C/T_rs181181625	15	59377940	SFA	8750	0.0119176	6.012e-06	0.3401	0.07509	6.056e-06	0.3401	0.07512	RNF111	missense_variant
955	15:59499120_C/T_rs76593785	15	59499120	SFA	8750	0.0738481	1.908e-06	0.1412	0.02962	1.595e-06	0.1423	0.02964	LDHAL6B	5_prime_UTR_variant
955	15:59499120_C/T_rs76593785	15	59499120	HDL3-C	10984	0.0738481	1.572e-06	0.1241	0.02584	3.9e-05	0.1078	0.02619	LDHAL6B	5_prime_UTR_variant
955	15:59499120_C/T_rs76593785	15	59499120	IDL-P	10984	0.0738481	6.007e-07	0.1362	0.02728	6.771e-07	0.1355	0.02726	LDHAL6B	5_prime_UTR_variant
955	15:59499472_G/A_rs61741295	15	59499472	SFA	8750	0.0740026	2.939e-06	0.1383	0.02957	2.483e-06	0.1394	0.02958	LDHAL6B	synonymous_variant
955	15:59499472_G/A_rs61741295	15	59499472	HDL3-C	10984	0.0740026	1.76e-06	0.1233	0.02579	4.038e-05	0.1073	0.02613	LDHAL6B	synonymous_variant
955	15:59499472_G/A_rs61741295	15	59499472	IDL-P	10984	0.0740026	9.364e-07	0.1337	0.02724	1.08e-06	0.1328	0.02722	LDHAL6B	synonymous_variant
955	15:59500117_T/C_rs61753957	15	59500117	SFA	8750	0.074054	2.938e-06	0.1383	0.02957	2.481e-06	0.1394	0.02958	LDHAL6B	synonymous_variant
955	15:59500117_T/C_rs61753957	15	59500117	HDL3-C	10984	0.074054	1.76e-06	0.1233	0.02579	4.038e-05	0.1073	0.02613	LDHAL6B	synonymous_variant
955	15:59500117_T/C_rs61753957	15	59500117	IDL-P	10984	0.074054	9.367e-07	0.1337	0.02724	1.08e-06	0.1328	0.02722	LDHAL6B	synonymous_variant
955	15:59500255_C/T_rs61740133	15	59500255	SFA	8750	0.074054	2.933e-06	0.1383	0.02957	2.477e-06	0.1394	0.02958	LDHAL6B	synonymous_variant
955	15:59500255_C/T_rs61740133	15	59500255	HDL3-C	10984	0.074054	1.762e-06	0.1233	0.02579	4.042e-05	0.1073	0.02613	LDHAL6B	synonymous_variant
955	15:59500255_C/T_rs61740133	15	59500255	IDL-P	10984	0.074054	9.353e-07	0.1337	0.02724	1.079e-06	0.1328	0.02722	LDHAL6B	synonymous_variant
955	15:59500346_C/T_rs76501863	15	59500346	SFA	8750	0.0739768	2.261e-06	0.14	0.02958	1.921e-06	0.141	0.0296	LDHAL6B	3_prime_UTR_variant
955	15:59500346_C/T_rs76501863	15	59500346	HDL3-C	10984	0.0739768	1.772e-06	0.1233	0.0258	4.099e-05	0.1073	0.02614	LDHAL6B	3_prime_UTR_variant
955	15:59500346_C/T_rs76501863	15	59500346	IDL-P	10984	0.0739768	6.56e-07	0.1356	0.02724	7.526e-07	0.1348	0.02723	LDHAL6B	3_prime_UTR_variant
955	15:59500405_T/C_rs3825936	15	59500405	SFA	8750	0.0740283	3.068e-06	0.1381	0.02958	2.59e-06	0.1392	0.02959	LDHAL6B	3_prime_UTR_variant
955	15:59500405_T/C_rs3825936	15	59500405	HDL3-C	10984	0.0740283	1.736e-06	0.1234	0.02579	4.218e-05	0.107	0.02613	LDHAL6B	3_prime_UTR_variant
955	15:59500405_T/C_rs3825936	15	59500405	IDL-P	10984	0.0740283	9.136e-07	0.1338	0.02724	1.051e-06	0.1329	0.02722	LDHAL6B	3_prime_UTR_variant
955	15:59500577_T/C_rs3816814	15	59500577	SFA	8750	0.0740836	2.928e-06	0.1384	0.02957	2.471e-06	0.1394	0.02958	LDHAL6B	3_prime_UTR_variant
955	15:59500577_T/C_rs3816814	15	59500577	HDL3-C	10984	0.0740836	2.148e-06	0.1223	0.02578	5.052e-05	0.1059	0.02613	LDHAL6B	3_prime_UTR_variant
955	15:59500577_T/C_rs3816814	15	59500577	IDL-P	10984	0.0740836	1.075e-06	0.1329	0.02723	1.241e-06	0.132	0.02721	LDHAL6B	3_prime_UTR_variant
955	15:59500842_T/C_rs80027646	15	59500842	SFA	8750	0.074054	3.3e-06	0.1376	0.02956	2.769e-06	0.1387	0.02957	MYO1E	intron_variant
955	15:59500842_T/C_rs80027646	15	59500842	HDL3-C	10984	0.074054	1.596e-06	0.1238	0.02579	4.115e-05	0.1072	0.02614	MYO1E	intron_variant
955	15:59500842_T/C_rs80027646	15	59500842	IDL-P	10984	0.074054	1.051e-06	0.133	0.02724	1.217e-06	0.1322	0.02722	MYO1E	intron_variant
1013	16:57004889_G/A_rs7205804	16	57004889	ApoB	14459	0.4158	2.288e-06	-0.0585	0.01237	0.05117	-0.03307	0.01696	CETP	intron_variant
1013	16:57004889_G/A_rs7205804	16	57004889	HDL3-C	10984	0.4158	4.585e-06	0.06307	0.01375	0.08705	0.1816	0.1061	CETP	intron_variant
1013	16:57004889_G/A_rs7205804	16	57004889	IDL-P	10984	0.4158	1.27e-06	-0.06828	0.01409	1.571e-06	-0.06765	0.01408	CETP	intron_variant
1013	16:57005301_C/T_rs1532625	16	57005301	ApoB	14459	0.414698	1.001e-06	-0.06069	0.0124	0.02873	-0.03711	0.01696	CETP	splice_region_variant
1013	16:57005301_C/T_rs1532625	16	57005301	HDL3-C	10984	0.414698	5.489e-06	0.0627	0.01379	0.09535	0.1777	0.1066	CETP	splice_region_variant
1014	16:57007353_C/T_rs5883	16	57007353	HDL2-C	10984	0.0331531	7.614e-07	0.1881	0.03801	4.251e-10	0.2417	0.03867	CETP	synonymous_variant
1015	16:57007451_G/A_rs289714	16	57007451	VLDL-C	10984	0.850178	1.139e-06	-0.09583	0.01968	1.139e-06	-0.09583	0.01968	CETP	intron_variant
1017	16:57016092_G/A_rs5882	16	57016092	ApoA1	14458	0.624659	8.681e-07	-0.06356	0.01291	7.683e-07	-0.0638	0.0129	CETP	missense_variant
1017	16:57017474_G/A_rs289741	16	57017474	VLDL-C	10984	0.660026	8.573e-07	0.07255	0.01473	8.573e-07	0.07255	0.01473	CETP	intron_variant
1019	16:57279408_G/GGGGCC_16_57279408_G_GGGGCC	16	57279408	HDL2-C	10984	0.0287629	1.691e-06	-0.1964	0.041	0.0006684	-0.1366	0.04015	ARL2BP	intron_variant
1026	16:67976823_C/T_16:67976823:C/T	16	67976823	ApoA1	14458	0.00350064	6.574e-07	-0.4891	0.0983	4.569e-07	-0.4956	0.09822	LCAT	missense_variant
1040	16:71609856_C/T_rs78302875	16	71609856	Gp	10978	0.0514286	7.92e-07	0.1642	0.03324	0.004606	0.09853	0.03477	TAT	synonymous_variant
1101	17:41062979_G/T_17:41062979:G/T	17	41062979	NA	12566	0.0227284	1.008e-06	0.2303	0.04708	2.811e-06	0.2091	0.04463	G6PC	missense_variant
1164	19:8429323_G/A_rs116843064	19	8429323	XXL-VLDL-P	10987	0.0234254	5.318e-07	-0.2274	0.04533	2.621e-07	-0.2307	0.04477	ANGPTL4	missense_variant
1175	19:10683762_A/T_19:10683762:A/T	19	10683762	TotChol	19291	0.0148262	1.442e-06	-0.2279	0.04727	0.2412	-0.05397	0.04605	AP1M2	missense_variant
1175	19:10683762_A/T_19:10683762:A/T	19	10683762	IDL-C	10987	0.0148262	1.138e-06	-0.2889	0.05933	4.79e-07	-0.2872	0.05702	AP1M2	missense_variant
1175	19:10683762_A/T_19:10683762:A/T	19	10683762	IDL-P	10984	0.0148262	2.106e-06	-0.2814	0.05929	1.96e-06	-0.282	0.05925	AP1M2	missense_variant
1170	19:10916684_C/T_rs2287029	19	10916684	Remnant-C	10984	0.151573	1.26e-06	-0.1001	0.02065	1.042e-06	-0.1007	0.0206	DNM2	intron_variant
1171	19:10939792_T/C_rs2229920	19	10939792	LDL-C	12519	0.336396	6.99e-07	-0.07286	0.01468	0.0356	-0.0307	0.01461	DNM2	synonymous_variant
1177	19:11210912_C/T_rs2228671	19	11210912	SFA	8750	0.117908	5.513e-06	-0.1097	0.02413	6.343e-06	-0.1091	0.02416	LDLR	synonymous_variant
1180	19:11319491_G/A_rs8409	19	11319491	FAw6	8751	0.512767	8.44e-07	-0.08053	0.01634	2.333e-06	-0.07481	0.01583	DOCK6	synonymous_variant
1180	19:11319491_G/A_rs8409	19	11319491	PUFA	8751	0.512767	1.871e-06	-0.07787	0.01632	7.597e-07	-0.07871	0.0159	DOCK6	synonymous_variant
1180	19:11325417_A/G_rs2163830	19	11325417	PUFA	8751	0.542679	1.15e-06	-0.08019	0.01647	3.481e-07	-0.08168	0.01602	CTC-510F12.2;DOCK6	intron_variant
1180	19:11325417_A/G_rs2163830	19	11325417	LDL-C	12519	0.542679	1.576e-06	-0.06717	0.01398	0.03439	-0.02818	0.01332	CTC-510F12.2;DOCK6	intron_variant
1180	19:11326119_A/G_rs2304155	19	11326119	PUFA	8751	0.541184	1.365e-06	-0.07963	0.01647	4.235e-07	-0.08108	0.01602	DOCK6	synonymous_variant
1180	19:11326119_A/G_rs2304155	19	11326119	LDL-C	12519	0.541184	1.648e-06	-0.06703	0.01398	0.03826	-0.0276	0.01332	DOCK6	synonymous_variant
1180	19:11326125_C/T_rs2304154	19	11326125	PUFA	8751	0.54116	1.295e-06	-0.07977	0.01647	4.022e-07	-0.08121	0.01601	DOCK6	synonymous_variant
1180	19:11326125_C/T_rs2304154	19	11326125	LDL-C	12519	0.54116	1.685e-06	-0.06696	0.01398	0.03914	-0.02747	0.01332	DOCK6	synonymous_variant
1202	19:19267910_G/A_rs12162274	19	19267910	ApoB	14459	0.105997	8.34e-07	-0.09799	0.01988	5.162e-07	-0.09755	0.01942	MEF2B	5_prime_UTR_variant
1204	19:19378416_C/T_rs117877390	19	19378416	DHA	8751	0.0807722	1.488e-06	-0.1389	0.02884	4.323e-06	-0.1292	0.02809	TM6SF2;AC138430.4	intron_variant
1204	19:19378416_C/T_rs117877390	19	19378416	PUFA	8751	0.0807722	2.026e-06	-0.1377	0.02897	4.936e-07	-0.1445	0.02871	TM6SF2;AC138430.4	intron_variant
1204	19:19378416_C/T_rs117877390	19	19378416	Remnant-C	10984	0.0807722	4.818e-06	-0.1186	0.02592	4.713e-06	-0.1184	0.02585	TM6SF2;AC138430.4	intron_variant
1204	19:19378416_C/T_rs117877390	19	19378416	VLDL-C	10984	0.0807722	1.754e-06	-0.1229	0.0257	1.754e-06	-0.1229	0.0257	TM6SF2;AC138430.4	intron_variant
1203	19:19379549_C/T_rs58542926	19	19379549	FAw6	8751	0.0569112	1.984e-06	-0.1642	0.03451	5.718e-07	-0.168	0.03358	TM6SF2	missense_variant
1204	19:19380513_A/G_rs187429064	19	19380513	Gp	10978	0.0595109	1.168e-06	-0.145	0.02982	4.274e-07	-0.1481	0.02928	TM6SF2	missense_variant
1204	19:19380513_A/G_rs187429064	19	19380513	FAw6	8751	0.0595109	6.663e-07	-0.1685	0.03388	1.487e-07	-0.1751	0.0333	TM6SF2	missense_variant
1204	19:19380513_A/G_rs187429064	19	19380513	LA	8751	0.0595109	3.323e-06	-0.1569	0.03371	1.017e-06	-0.1617	0.03305	TM6SF2	missense_variant
1204	19:19380513_A/G_rs187429064	19	19380513	TotPG	10970	0.0595109	4.443e-06	-0.1355	0.02951	3.808e-06	-0.1364	0.0295	TM6SF2	missense_variant
1203	19:19388500_A/T_rs8107974	19	19388500	FAw6	8751	0.0563736	1.897e-06	-0.1652	0.03465	6.525e-07	-0.1679	0.03372	SUGP1	intron_variant
1203	19:19675696_C/T_rs73004933	19	19675696	FAw6	8751	0.0579923	7.195e-06	-0.1531	0.0341	1.893e-06	-0.1582	0.03317	PBX4	3_prime_UTR_variant
1203	19:19675696_C/T_rs73004933	19	19675696	Remnant-C	10984	0.0579923	1.882e-06	-0.1485	0.03114	2.108e-06	-0.1474	0.03107	PBX4	3_prime_UTR_variant
1203	19:19675696_C/T_rs73004933	19	19675696	VLDL-C	10984	0.0579923	1.561e-06	-0.1475	0.03069	1.561e-06	-0.1475	0.03069	PBX4	3_prime_UTR_variant
1203	19:19675696_C/T_rs73004933	19	19675696	NA	12566	0.0579923	5.381e-07	-0.1475	0.02942	0.2069	-0.1394	0.1104	PBX4	3_prime_UTR_variant
1203	19:19746151_G/T_rs2304128	19	19746151	DHA	8751	0.0739883	9.143e-07	-0.1474	0.03	8.488e-07	-0.1432	0.02905	GMIP	intron_variant
1203	19:19746151_G/T_rs2304128	19	19746151	PUFA	8751	0.0739883	3.401e-06	-0.1401	0.03014	0.1907	-0.06121	0.04678	GMIP	intron_variant
1203	19:19756073_AGCC/A_rs3841260	19	19756073	DHA	8751	0.0457214	1.7e-06	-0.1836	0.03833	1.02e-06	-0.182	0.03721	ATP13A1	3_prime_UTR_variant
1203	19:19756073_AGCC/A_rs3841260	19	19756073	NA	12566	0.0457214	1.702e-06	-0.1549	0.03235	0.2496	-0.08829	0.07668	ATP13A1	3_prime_UTR_variant
1209	19:19789528_A/G_rs2304130	19	19789528	Tyr	8754	0.0537194	3.808e-06	0.1639	0.03545	9.01e-06	0.1566	0.03526	ZNF101	splice_region_variant
1209	19:19789528_A/G_rs2304130	19	19789528	DHA	8751	0.0537194	1.101e-06	-0.1729	0.03547	5.545e-07	-0.1726	0.03445	ZNF101	splice_region_variant
1209	19:19789528_A/G_rs2304130	19	19789528	FAw6	8751	0.0537194	2.262e-06	-0.1687	0.03566	4.77e-07	-0.1761	0.03495	ZNF101	splice_region_variant
1209	19:19789528_A/G_rs2304130	19	19789528	MUFA	8751	0.0537194	2.104e-06	-0.1707	0.03597	6.01e-07	-0.1759	0.03521	ZNF101	splice_region_variant
1209	19:19789528_A/G_rs2304130	19	19789528	VLDL-C	10984	0.0537194	2.477e-06	-0.1493	0.03168	2.477e-06	-0.1493	0.03168	ZNF101	splice_region_variant
1209	19:19789528_A/G_rs2304130	19	19789528	NA	12566	0.0537194	6.848e-06	-0.1345	0.0299	0.01477	-0.3065	0.1257	ZNF101	splice_region_variant
1211	19:20003576_C/G_rs12460570	19	20003576	ApoB	14459	0.173128	3.33e-06	-0.07664	0.01648	2.885e-06	-0.0753	0.01609	ZNF253	3_prime_UTR_variant
1211	19:20003576_C/G_rs12460570	19	20003576	TotChol	19291	0.173128	7.769e-07	-0.0715	0.01447	3.906e-07	-0.06881	0.01356	ZNF253	3_prime_UTR_variant
1211	19:20003576_C/G_rs12460570	19	20003576	Remnant-C	10984	0.173128	1.08e-06	-0.0929	0.01904	5.873e-07	-0.09495	0.019	ZNF253	3_prime_UTR_variant
1211	19:20003576_C/G_rs12460570	19	20003576	NA	12566	0.173128	3.174e-06	-0.08369	0.01795	1.917e-06	-0.08111	0.01702	ZNF253	3_prime_UTR_variant
1211	19:20012070_T/C_rs28590063	19	20012070	Remnant-C	10984	0.20302	1.25e-06	-0.08788	0.01812	9.624e-07	-0.08861	0.01808	ZNF93;AC007204.2	intron_variant
1211	19:20150175_G/C_rs2286922	19	20150175	TotChol	19291	0.794486	2.292e-06	0.06529	0.01381	9.119e-06	0.05845	0.01317	ZNF682	5_prime_UTR_variant
1224	19:42584958_C/T_rs201596848	19	42584958	IDL-P	10984	0.0112227	2.005e-06	-0.3221	0.06773	2.341e-06	-0.3198	0.06769	ZNF574	missense_variant
1232	19:45395619_A/G_rs2075650	19	45395619	LA	8751	0.167336	6.835e-07	0.1052	0.02116	1.567e-05	0.09016	0.02086	TOMM40	intron_variant
1232	19:45395619_A/G_rs2075650	19	45395619	HDL-C	19289	0.167336	1.202e-06	-0.07514	0.01547	0.4308	-0.01385	0.01758	TOMM40	intron_variant
1232	19:45395619_A/G_rs2075650	19	45395619	VLDL-C	10984	0.167336	1.416e-06	0.09234	0.01914	1.416e-06	0.09234	0.01914	TOMM40	intron_variant
1232	19:45395714_T/C_rs157581	19	45395714	ApoB	14459	0.220257	5.424e-07	0.07616	0.01519	3.353e-15	0.1198	0.01519	TOMM40	synonymous_variant
1232	19:45395844_G/A_rs34095326	19	45395844	LA	8751	0.152973	2.104e-06	0.1041	0.02193	2.958e-05	0.09024	0.02159	TOMM40	intron_variant
1232	19:45395844_G/A_rs34095326	19	45395844	IDL-C	10987	0.152973	1.228e-06	0.09647	0.01988	0.0004398	0.06799	0.01934	TOMM40	intron_variant
1232	19:45395844_G/A_rs34095326	19	45395844	VLDL-C	10984	0.152973	1.719e-06	0.09484	0.01981	1.719e-06	0.09484	0.01981	TOMM40	intron_variant
1232	19:45395844_G/A_rs34095326	19	45395844	NA	12566	0.152973	6.825e-06	0.08544	0.01898	0.9908	0.0003199	0.02774	TOMM40	intron_variant
1232	19:45395909_C/G_rs34404554	19	45395909	LA	8751	0.166615	8.438e-07	0.1047	0.02124	1.925e-05	0.08957	0.02095	TOMM40	intron_variant
1232	19:45395909_C/G_rs34404554	19	45395909	HDL-C	19289	0.166615	2.145e-06	-0.07359	0.01552	0.497	-0.01198	0.01763	TOMM40	intron_variant
1232	19:45395909_C/G_rs34404554	19	45395909	VLDL-C	10984	0.166615	2.012e-06	0.09128	0.0192	2.012e-06	0.09128	0.0192	TOMM40	intron_variant
1232	19:45396144_C/T_rs11556505	19	45396144	LA	8751	0.167336	6.8e-07	0.1052	0.02116	1.56e-05	0.09017	0.02086	TOMM40	synonymous_variant
1232	19:45396144_C/T_rs11556505	19	45396144	HDL-C	19289	0.167336	1.18e-06	-0.07518	0.01547	0.4289	-0.0139	0.01758	TOMM40	synonymous_variant
1232	19:45396144_C/T_rs11556505	19	45396144	VLDL-C	10984	0.167336	1.408e-06	0.09236	0.01914	1.408e-06	0.09236	0.01914	TOMM40	synonymous_variant
1232	19:45396219_C/T_rs157582	19	45396219	ApoB	14459	0.220026	5.145e-07	0.0763	0.01519	2.987e-15	0.12	0.01519	TOMM40	intron_variant
1234	19:45397229_G/A_rs1160983	19	45397229	PC	10970	0.0173488	3.898e-06	-0.2403	0.05203	3.73e-06	-0.2408	0.05202	TOMM40	synonymous_variant
1234	19:45397229_G/A_rs1160983	19	45397229	TotPG	10970	0.0173488	3.52e-06	-0.2416	0.05207	3.969e-06	-0.2402	0.05205	TOMM40	synonymous_variant
1234	19:45397229_G/A_rs1160983	19	45397229	HDL3-C	10984	0.0173488	2.947e-06	-0.2418	0.05169	0.01001	-0.1594	0.06187	TOMM40	synonymous_variant
1236	19:45409167_C/G_rs440446	19	45409167	LA	8751	0.731918	2.718e-06	0.08365	0.01782	1.143e-08	0.101	0.01768	APOE	missense_variant
1236	19:45409167_C/G_rs440446	19	45409167	ApoB	14459	0.731918	1.886e-06	0.06718	0.01409	1.975e-11	0.09357	0.01394	APOE	missense_variant
1236	19:45409167_C/G_rs440446	19	45409167	LDL-C	12519	0.731918	7.704e-07	0.07428	0.01502	0.00238	0.09316	0.03065	APOE	missense_variant
1237	19:45410002_G/A_rs769449	19	45410002	LA	8751	0.168855	3.278e-06	0.09784	0.02101	9.155e-05	0.08106	0.02071	APOE	intron_variant
1237	19:45411941_T/C_rs429358	19	45411941	VLDL-C	10984	0.189165	6.072e-06	0.08216	0.01815	6.072e-06	0.08216	0.01815	APOE	missense_variant
