## Supplementary Table 9 for "Exome sequencing identifies high-impact trait-associated alleles enriched in Finns"

### Sheet: Sheet1
Supplementary Table 9. Gene-based associations from aggregate testing with EMMAX SKAT-O with P<3.88E-6.
Chr	Trait	Gene	Sample Size	Fraction of ind. with a rare variant	Number of Variants in Test	Number of Singletons in Test	EMMAX SKAT-O P-Value	QSTAT	Most Significant Variant	Most Significant Single Variant P-value	sFDR < 0.05?
Protein Truncating Variants
1	TotChol	FAM151A	19291	0.18625	4	2	1.0986e-18	0.2	1:55076137	1.3e-19	yes
1	LDL-C	FAM151A	1251	0.18947	3	2	8.53e-15	0	1:55076137	7.7e-16	yes
1	IDL-C	FAM151A	10987	0.18813	3	2	5.3528e-15	0.1	1:55076137	5.1e-16	yes
1	IDL-P	FAM151A	10984	0.18809	3	2	8.7622e-13	0.1	1:55076137	8.5e-14	yes
1	Remnant-C	FAM151A	10984	0.18809	3	2	3.3311e-07	0.1	1:55076137	4e-07	yes
1	ApoB	FAM151A	14459	0.18839	3	1	5.816e-07	0	1:55076137	6.1e-07	yes
1	SM	FAM151A	10970	0.18797	3	2	1.117e-06	0.2	1:55076137	1.3e-06	yes
2	TotChol	APOB	19291	0.00062205	9	7	9.4609e-14	0.2	2:21230094	1.3e-06	yes
2	IDL-P	APOB	10984	0.00072833	7	6	9.9688e-11	0.2	2:21230583	3.8e-06	yes
2	ApoB	APOB	14459	0.00055329	7	6	1.9247e-10	0.2	2:21230583	0.00098	yes
2	IDL-C	APOB	10987	0.00072813	7	6	2.0883e-09	0.2	2:21230583	1.6e-05	yes
2	Remnant-C	APOB	10984	0.00072833	7	6	8.8843e-08	0.2	2:21230583	0.00012	yes
2	SM	APOB	10970	0.00072926	7	6	1.7735e-07	0.2	2:21230583	0.00023	yes
2	LDL-C	APOB	12519	0.00047927	5	4	1.12e-07	0.2	2:21230583	3.4e-05	yes
2	TotCho	APOB	10970	0.00072926	7	6	2.7924e-07	0.2	2:21230583	8.6e-05	yes
2	PC	APOB	10970	0.00072926	7	6	6.5163e-07	0.2	2:21230583	0.00013	yes
2	TotPG	APOB	10970	0.00072926	7	6	1.1777e-06	0.2	2:21230583	0.00012	yes
3	Gly	ALDH1L1	8206	0.0098708	2	0	2.8831e-11	0.3	3:125831672	1.8e-08	yes
8	TotTG	LPL	12566	0.15749	2	1	1.3538e-14	0.9	8:19819724	3e-15	yes
8	HDL-C	LPL	19289	0.16097	2	1	4.6371e-13	0	8:19819724	4e-14	yes
8	HDL2-C	LPL	10984	0.15805	2	1	8.6661e-11	0	8:19819724	7.4e-12	yes
8	VLDL-C	LPL	10984	0.15805	2	1	2.152e-10	1	8:19819724	2.2e-10	yes
8	ApoB	LPL	14459	0.15928	2	1	2.9141e-08	1	8:19819724	1e-07	yes
8	Gp	LPL	10978	0.15813	2	1	5.7387e-07	0	8:19819724	6.1e-07	yes
8	MUFA	LPL	8751	0.15553	2	1	1.1014e-06	1	8:19819724	2.2e-06	yes
9	Syst-BP	SARDH	19230	0.0060842	4	2	2.0212e-06	0	9:136568093	2.3e-06	no
9	Hip	ZCCHC7	19226	0.0055134	4	0	1.3528e-07	0.4	9:37126334	2.6e-07	yes
11	TotTG	APOC3	12566	0.0023874	3	0	1.1022e-12	0.7	11:116701354	4e-08	yes
11	HDL-C	APOC3	19289	0.0019182	3	0	9.0249e-07	1	11:116701354	0.00042	yes
13	eGFR	CLDN10	17629	0.0038006	2	0	2.1518e-10	1	13:96086089	4.2e-10	yes
13	Creatinine	CLDN10	17629	0.0038006	2	0	2.1518e-10	1	13:96086089	3.1e-10	yes
16	HDL-C	CETP	19289	0.0036809	3	1	5.1213e-15	1	16:56996009	1.1e-14	yes
16	ApoA1	CETP	14458	0.0031125	2	1	2.8698e-08	0.6	16:56996009	2.5e-08	yes
17	HDL2-C	SECTM1	10984	0.00027312	2	1	7.2305e-07	0.6	17:80280876	2.04e-05	yes
18	ApoA1	LIPG	14458	0.0054641	3	2	2.1518e-10	0.6	18:47091686	8.9e-11	yes
18	HDL-C	LIPG	19289	0.0050806	3	1	2.8765e-08	0	18:47091686	2.7e-08	yes
18	PC	LIPG	10970	0.0052871	3	2	2.0609e-06	0.8	18:47091686	3.1e-06	yes
19	TotChol	LDLR	19291	0.0015033	4	1	1.3027e-24	0.2	19:11218173	2.3e-25	yes
19	LDL-C	LDLR	12519	0.0013579	2	0	8.2e-14	0.1	19:11218173	8.5e-15	yes
19	IDL-C	LDLR	10987	0.0015473	2	0	2.1519e-10	0.1	19:11218173	5.3e-11	yes
19	IDL-P	LDLR	10984	0.0015477	2	0	2.8439e-10	0.2	19:11218173	3.6e-10	yes
19	ApoB	LDLR	14459	0.0013141	3	1	1.3405e-07	0.2	19:11218173	1.2e-07	yes
19	Remnant-C	LDLR	10984	0.0015477	2	0	2.8335e-07	0	19:11218173	2.3e-07	yes
19	SM	LDLR	10970	0.0015497	2	0	3.2888e-06	1	19:11218173	2.1e-05	yes
PTV + Nsstrict wtih MAF<0.001
1	TotChol	FAM151A	19291	0.18703	6	2	8.069e-20	0	1:55076137	1.3e-19	yes
1	LDL-C	FAM151A	12519	0.18995	5	3	2.6e-15	0	1:55076137	7.7e-16	yes
1	IDL-C	FAM151A	10987	0.18886	5	2	1.0139e-15	0	1:55076137	5.1e-16	yes
1	IDL-P	FAM151A	10984	0.18882	5	2	2.6091e-13	0	1:55076137	8.5e-14	yes
1	Remnant-C	FAM151A	10984	0.18882	5	2	6.5116e-07	0	1:55076137	4e-07	yes
1	ApoB	FAM151A	14459	0.18916	5	1	8.4147e-07	0	1:55076137	6.1e-07	yes
1	SM	FAM151A	10970	0.1887	5	2	1.6849e-06	0	1:55076137	1.3e-06	yes
3	Gly	ALDH1L1	8206	0.010846	7	4	3.3416e-12	0.3	3:125831672	1.8e-08	yes
8	TotTG	LPL	12566	0.15749	2	1	1.3538e-14	0.9	8:19819724	3e-15	yes
8	HDL-C	LPL	19289	0.16097	2	1	4.6371e-13	0	8:19819724	4.019e-14	yes
8	HDL2-C	LPL	10984	0.15805	2	1	8.6661e-11	0	8:19819724	7.4e-12	yes
8	VLDL-C	LPL	10984	0.15805	2	1	2.152e-10	1	8:19819724	2.2e-10	yes
8	ApoB	LPL	14459	0.15928	2	1	2.9141e-08	1	8:19819724	1e-07	yes
8	Gp	LPL	10978	0.15813	2	1	5.7387e-07	0	8:19819724	6.1e-07	yes
8	MUFA	LPL	8751	0.15553	2	1	1.1014e-06	1	8:19819724	2.2e-06	yes
9	HDL-C	ABCA1	19289	0.004303	16	10	2.2297e-13	0.3	9:107548661	4.8e-10	yes
9	ApoA1	ABCA1	14458	0.0038733	12	6	7.8325e-07	1	9:107548661	6e-07	yes
9	Syst-BP	SARDH	19230	0.0094644	15	7	2.2055e-06	0	9:136568093	2.3e-06	no
9	Hip	ZCCHC7	19226	0.0055654	5	1	6.773e-08	0.6	9:37126334	2.6e-07	yes
11	TotTG	APOC3	12566	0.0023874	3	0	1.1022e-12	0.7	11:116701354	4e-08	yes
11	HDL-C	APOC3	19289	0.0019182	3	0	9.0249e-07	1	11:116701354	0.00042	yes
11	Pulse-Press	NUDT22	19227	0.00093618	2	0	8.1386e-07	0.2	11:63994510	1.41e-06	no
12	Phe	PAH	8757	0.0025123	10	8	2.0172e-06	0.3	12:103234271	2.7e-05	no
13	Creatinine	CLDN10	17629	0.0038573	3	1	2.152e-10	0.7	13:96086089	3.1e-10	yes
13	eGFR	CLDN10	17629	0.0038573	3	1	2.1522e-10	0.8	13:96086089	4.2e-10	yes
16	HDL-C	CETP	19289	0.0039919	5	2	3.5545e-15	0.7	16:56996009	1.1e-14	yes
16	ApoA1	CETP	14458	0.0035275	4	2	1.4048e-08	0.3	16:56996009	2.5e-08	yes
17	HDL2-C	SECTM1	10984	0.00027312	2	1	7.2305e-07	0.6	17:80280876	2.04e-05	yes
17	Cit	SLC13A5	10973	0.0041921	5	2	1.3165e-09	0.2	17:659957	1.3e-09	yes
18	ApoA1	LIPG	14458	0.0069858	7	5	3.1088e-11	0.5	18:47091686	8.9e-11	yes
18	HDL-C	LIPG	19289	0.0067396	8	5	2.1673e-10	0.9	18:47091686	2.7e-08	yes
18	HDL2-C	LIPG	10984	0.006646	7	5	1.3656e-07	1	18:47091686	1.2e-05	yes
18	PC	LIPG	10970	0.0066545	7	5	1.0966e-06	0.5	18:47091686	3.1e-06	yes
18	TotPG	LIPG	10970	0.0066545	7	5	2.1658e-06	0.5	18:47091686	9e-06	yes
19	TotChol	LDLR	19291	0.0030066	12	5	1.1437e-29	0.2	19:11218173	2.3e-25	yes
19	LDL-C	LDLR	12519	0.0025561	9	4	4.23e-16	0.2	19:11218173	8.5e-15	yes
19	IDL-C	LDLR	10987	0.0024574	7	3	3.9162e-11	0.2	19:11218173	5.3e-11	yes
19	IDL-P	LDLR	10984	0.0024581	7	3	2.1522e-10	0.2	19:11218173	3.6e-10	yes
19	ApoB	LDLR	14459	0.0024206	8	3	3.4556e-10	0.3	19:11218173	1.2e-07	yes
19	Remnant-C	LDLR	10984	0.0024581	7	3	6.7253e-08	0.2	19:11218173	2.3e-07	yes
19	Hip	ODF3L2	19226	0.00093623	3	2	3.3296e-06	1	19:467696	1.8e-05	no
PTV + Nsstrict with MAF<0.005
1	TotChol	FAM151A	19291	0.19066	7	2	1.1216e-06	0	1:55076137	1.3e-19	no
3	Gly	ALDH1L1	8206	0.018523	9	4	1.3954e-20	0.2	3:125831672	1.8e-08	yes
3	Height	FNDC3B	19241	0.01107	7	4	6.624e-08	0	3:171969145	8.6e-08	yes
5	Height	NPR3	19241	0.0030144	5	3	3.1901e-06	1	5:32786413	0.00013	no
5	Weight	THBS4	19241	0.0097188	12	8	5.6506e-07	0.5	5:79336091	6.659e-07	yes
8	TotTG	LPL	12566	0.15749	2	1	1.3538e-14	0.9	8:19819724	3e-15	yes
8	HDL-C	LPL	19289	0.16097	2	1	4.6371e-13	0	8:19819724	4.019e-14	yes
8	HDL2-C	LPL	10984	0.15805	2	1	8.6661e-11	0	8:19819724	7.4e-12	yes
8	VLDL-C	LPL	10984	0.15805	2	1	2.152e-10	1	8:19819724	2.2e-10	yes
8	ApoB	LPL	14459	0.15928	2	1	2.9141e-08	1	8:19819724	1e-07	yes
8	Gp	LPL	10978	0.15813	2	1	5.7387e-07	0	8:19819724	6.1e-07	yes
8	MUFA	LPL	8751	0.15553	2	1	1.1014e-06	1	8:19819724	2.2e-06	yes
9	HDL-C	ABCA1	19289	0.004303	16	10	2.2297e-13	0.3	9:107548661	4.8e-10	yes
9	ApoA1	ABCA1	14458	0.0038733	12	6	7.8325e-07	1	9:107548661	6e-07	yes
9	Syst-BP	SARDH	19230	0.0094644	15	7	2.2055e-06	0	9:136568093	2.3e-06	no
9	Hip	ZCCHC7	19226	0.0055654	5	1	6.773e-08	0.6	9:37126334	2.6e-07	yes
11	TotTG	APOC3	12566	0.0023874	3	0	1.1022e-12	0.7	11:116701354	4e-08	yes
11	HDL-C	APOC3	19289	0.0019182	3	0	9.0249e-07	1	11:116701354	0.00042	yes
11	Pulse-Press	NUDT22	19227	0.00093618	2	0	8.1386e-07	0.2	11:63994510	1.41e-06	yes
12	His	HAL	8754	0.010966	7	4	4.2436e-14	0.6	12:96374381	5.5e-14	yes
12	Phe	PAH	8757	0.0025123	10	8	2.0172e-06	0.3	12:103234271	2.7e-05	no
13	Creatinine	CLDN10	17629	0.0038573	3	1	2.152e-10	0.7	13:96086089	3.1e-10	yes
13	eGFR	CLDN10	17629	0.0038573	3	1	2.1522e-10	0.8	13:96086089	4.2e-10	yes
16	HDL-C	CETP	19289	0.0039919	5	2	3.5545e-15	0.7	16:56996009	1.1e-14	yes
16	ApoA1	CETP	14458	0.0035275	4	2	1.4048e-08	0.3	16:56996009	2.5e-08	yes
17	HDL2-C	SECTM1	10984	0.00027312	2	1	7.2305e-07	0.6	17:80280876	2.04e-05	yes
17	Cit	SLC13A5	10973	0.0041921	5	2	1.3165e-09	0.2	17:659957	1.3e-09	yes
18	ApoA1	LIPG	14458	0.013695	8	5	1.9165e-25	0.3	18:47091686	8.9e-11	yes
18	HDL-C	LIPG	19289	0.012235	9	5	9.7101e-22	0.3	18:47095862	1.7e-12	yes
18	HDL2-C	LIPG	10984	0.014294	8	5	9.5789e-14	0.4	18:47091686	1.2e-05	yes
18	PC	LIPG	10970	0.014221	8	5	2.2206e-10	0.4	18:47091686	3.1e-06	yes
18	TotPG	LIPG	10970	0.014221	8	5	2.5848e-10	0.4	18:47091686	9e-06	yes
18	TotCho	LIPG	10970	0.014221	8	5	6.3336e-09	0.5	18:47091686	4.1e-05	yes
18	TotChol	LIPG	19291	0.012234	9	5	2.8292e-08	0.3	18:47095862	7.8e-05	yes
19	TotChol	LDLR	19291	0.0030066	12	5	1.1437e-29	0.2	19:11218173	2.3e-25	yes
19	LDL-C	LDLR	12519	0.0025561	9	4	4.23e-16	0.2	19:11218173	8.5e-15	yes
19	IDL-C	LDLR	10987	0.0024574	7	3	3.9162e-11	0.2	19:11218173	5.3e-11	yes
19	IDL-P	LDLR	10984	0.0024581	7	3	2.1522e-10	0.2	19:11218173	3.6e-10	yes
19	ApoB	LDLR	14459	0.0024206	8	3	3.4556e-10	0.3	19:11218173	1.2e-07	yes
19	Remnant-C	LDLR	10984	0.0024581	7	3	6.7253e-08	0.2	19:11218173	2.3e-07	yes
19	Hip	ODF3L2	19226	0.00093623	3	2	3.3296e-06	1	19:467696	1.8e-05	no
