## Supplementary Table 13 for "Exome sequencing identifies high-impact trait-associated alleles enriched in Finns"

### Sheet: Sheet1
Supplementary Table 13. Replication of anthropometric and blood pressure traits in UK Biobank.
Variants from Supplementary Table 10						FMS + Finnish Replication Meta-analysis						UKBB Results
Variant	Ref	Alt	Chr	Pos (hg19)	Associated Trait	N subjects	AAF	Beta	SE	P-value	Direction	N	AAF	Beta	SE	P-value	FMS/UKBB Freq ratio	Power
15:100692953_G/A_rs72755233	G	A	15	100692953	Height	43177	0.1193	-0.1142	0.0103	1.784e-28	----	360388	0.113131	-0.0641845	0.00259983	1.86502e-134	1.05453	1
17:6942030_T/C_rs144261582	T	C	17	6942030	Height	43790	0.0034	0.5126	0.0592	4.876e-18	++--	NA	NA	NA	NA	NA	NA	NA
17:6921258_C/CT_17:6921258:C/CT	C	CT	17	6921258	Height	43776	0.0035	0.4839	0.0576	4.549e-17	+++-	NA	NA	NA	NA	NA	NA	NA
15:100692953_G/A_rs72755233	G	A	15	100692953	Waist	42945	0.1193	-0.0829	0.0106	4.941e-15	----	360564	0.113148	-0.00990392	0.00325593	0.00235175	1.05437	1
5:176516631_G/A_rs1966265	G	A	5	176516631	Waist	43396	0.2354	0.0566	0.0082	4.737e-12	++++	360564	0.247873	0.0081527	0.00239015	0.00064741	0.94968	1
5:176516631_G/A_rs1966265	G	A	5	176516631	Height	43635	0.2345	0.0483	0.0082	4.464e-09	++++	360388	0.247901	0.0366197	0.00190895	5.62463e-82	0.945942	1
1:55181650_C/T_rs144220243	C	T	1	55181650	Height	19241	0.0001	-2.852	0.5464	1.793e-07	-???	360388	6.12085e-06	-0.593726	0.483751	0.219697	16.3376	0.00555582
1:55253374_G/A_rs199878655	G	A	1	55253374	Height	19241	0.0001	-2.852	0.5464	1.793e-07	-???	NA	NA	NA	NA	NA	NA	NA
15:40907456_C/T_15:40907456:C/T	C	T	15	40907456	Height	19241	0.0001	-2.142	0.4132	2.173e-07	-???	NA	NA	NA	NA	NA	NA	NA
Variants from Supplementary Table 11						FMS + Finnish Replication Meta-analysis						UKBB Results
15:84473531_G/A_rs7179507	G	A	15	84473531	Hip	43543	0.679	0.0585	0.0076	1.263e-14	++++	360521	0.683379	0.0199709	0.00269392	1.2344e-13	0.993592	1
12:53451877_C/T_rs151036307	C	T	12	53451877	Syst-BP	43607	0.0274	0.1603	0.022	2.913e-13	++++	NA	NA	NA	NA	NA	NA	NA
9:136501728_C/T_rs77273740	C	T	9	136501728	Diast-BP	43542	0.0495	-0.1102	0.0158	2.808e-12	----	340162	0.000974536	-0.108182	0.0379576	0.00437118	50.7934	0.412349
12:53457585_C/T_rs117928258	C	T	12	53457585	Syst-BP	43633	0.0291	0.1488	0.0213	2.913e-12	++++	340159	0.0104236	0.00815826	0.0114232	0.475115	2.79174	1
7:2802522_T/C_rs798488	T	C	7	2802522	Hip	43289	0.3697	-0.0501	0.0072	3.712e-12	----	360521	0.300904	-0.0258062	0.00256523	8.36072e-24	1.22863	1
14:101198426_G/A_rs2273607	G	A	14	101198426	Height	43827	0.0203	-0.1626	0.0252	1.159e-10	----	NA	NA	NA	NA	NA	NA	NA
14:101200780_T/C_rs2295660	T	C	14	101200780	Height	43830	0.0204	-0.1619	0.0252	1.365e-10	----	360388	0.00029033	-0.0489644	0.0558667	0.380786	70.2649	0.220671
15:100692953_G/A_rs72755233	G	A	15	100692953	Hip	42940	0.1193	-0.0658	0.0106	4.537e-10	----	360521	0.113152	-0.0168346	0.00370746	5.60771e-06	1.05433	1
7:2752152_G/A_rs798565	G	A	7	2752152	Hip	42937	0.3672	-0.0452	0.0073	5.753e-10	----	360521	0.299473	-0.0220268	0.00258201	1.45762e-17	1.22615	1
5:55809465_A/G_rs173964	A	G	5	55809465	Waist	43560	0.6805	-0.0447	0.0074	1.851e-09	---+	360564	0.746802	-0.0099117	0.00249734	7.22194e-05	0.911219	1
5:55807370_C/T_rs464605	C	T	5	55807370	Waist	43547	0.6794	-0.0441	0.0074	2.595e-09	---+	360564	0.746583	-0.00992688	0.00249617	6.98493e-05	0.910013	1
9:140262424_C/T_rs11507683	C	T	9	140262424	BMI	41487	0.2076	-0.0506	0.0088	1.094e-08	----	359983	0.123978	-0.011566	0.00353134	0.00105585	1.67449	1
6:26184102_G/A_rs7766641	G	A	6	26184102	Hip	43034	0.4274	-0.0452	0.008	1.927e-08	----	360521	0.257088	-0.0363332	0.00269632	2.24242e-41	1.66247	1
7:2854010_G/A_rs2644275	G	A	7	2854010	Hip	43042	0.4675	-0.0389	0.007	2.635e-08	----	360521	0.42567	-0.0156543	0.00237736	4.56314e-11	1.09827	1
2:71654175_G/A_rs1804020	G	A	2	71654175	Hip	43577	0.2513	0.0452	0.0083	5.087e-08	++++	360521	0.240818	0.00655791	0.00274782	0.0170061	1.04353	1
13:50237255_G/A_rs34505073	G	A	13	50237255	Hip	43465	0.0152	0.1503	0.0281	9.078e-08	++++	360521	0.0219327	0.0620586	0.00808403	1.63666e-14	0.693029	1
11:1891722_C/T_rs686722	C	T	11	1891722	Syst-BP	42641	0.3973	0.0385	0.0072	1.057e-07	++++	340159	0.353682	0.0241916	0.00235537	9.61734e-25	1.12333	1
6:143081035_A/G_rs9496457	A	G	6	143081035	Hip	42954	0.126	-0.0545	0.0104	1.687e-07	---+	360521	0.200194	-0.00303507	0.00294348	0.302487	0.629389	0.375351
12:54385599_C/T_rs11614913	C	T	12	54385599	Waist	40069	0.4389	0.0374	0.0073	2.603e-07	+++-	360564	0.418485	0.0155072	0.00210119	1.58384e-13	1.04878	0.0038057
5:79336091_C/T_5:79336091:C/T	C	T	5	79336091	Weight	43806	0.0055	-0.252	0.0493	3.151e-07	----	NA	NA	NA	NA	NA	NA	NA
11:74995495_A/G_11:74995495:A/G	A	G	11	74995495	Waist	43411	0.0077	-0.2039	0.0402	3.927e-07	----	NA	NA	NA	NA	NA	NA	NA
12:48393781_G/A_rs112469769	G	A	12	48393781	Diast-BP	43681	0.0152	-0.144	0.0285	4.344e-07	---+	340162	0.0079434	-0.00186218	0.014058	0.894617	1.91354	0.00221072
UK Biobank association results were derived from analysis of unrelated white British individuals analyzed by Ben Neale's group (https://nealelab.is/ukbiobank).
