## Supplementary Table 14 for "Exome sequencing identifies high-impact trait-associated alleles enriched in Finns"

### Sheet: Sheet1
Supplementary Table 14. Characterization of spatial clustering of variants by variant type and minor allele count. The mean distance between parental birthplaces (in km) was modeled as a function of variant type (vartype) and minor allele count (mac). Variant type is a binary variable contrasting (A) PTVs and (B) missense variants to synonymous variants. Interaction terms between vartype and mac …
A. Protein truncating variants
	Estimate	Standard Error	P-value
(intercept)	198.9	0.4497	< 2x10-16
vartype (synonymous)	(reference)	(reference)	n.a.
vartype (PTV)	-7.279	1.265	< 2x10-16
mac	0.4325	0.009147	< 2x10-16
mac2	-0.0008201	2.355e-05	< 2x10-16
mac3	4.197e-07	1.458e-08	< 2x10-16
B.Missense variants
	Estimate	Standard Error	P-value
(intercept)	199.1	0.464	< 2x10-16
vartype (synonymous)	(reference)	(reference)	n.a.
vartype (missense)	-4.237	0.57	1.1x10-13
mac	0.427	0.009617	< 2x10-16
mac2	-0.0008144	2.483e-05	< 2x10-16
mac3	4.186e-07	1.54e-08	< 2x10-16
vartype x mac	0.03385	0.01232	0.00601
vartype x mac2	-8.107e-05	3.217e-05	0.01174
vartype x mac3	4.735e-08	2.009e-08	0.01844
