## Supplementary Table 15 for "Exome sequencing identifies high-impact trait-associated alleles enriched in Finns"

### Sheet: Sheet1
Supplementary Table 15. Summaries of parental birthplaces for members of each of the 16 clusters identified by fineSTRUCTURE.
Cluster Abbreviation	Regional Name	Number of Individuals	Birth Origin of Parents
Kai	Kainuu	167	Kainuu(0.928), Northern Ostrobothnia(0.060), Northern Karelia(0.006), Northern Savonia(0.006)
Lap1	Lapland	118	Lapland(1.000)
Lap2	Lapland	47	Lapland(1.000)
NKa1	Northern Karelia	161	Northern Karelia(1.000)
NKa2	Northern Karelia	113	Northern Karelia(0.982), Northern Savonia(0.009), Southern Savonia(0.009)
NKa3	Northern Karelia	226	Northern Karelia(0.973), Northern Savonia(0.027)
NKa4	Northern Karelia	187	Northern Karelia(0.652), Surrendered Karelia(0.160), Southern Savonia(0.107), Southern Karelia(0.064), Pirkanmaa(0.011), Northern Savonia(0.005)
NOs1	Northern Ostrobothnia	140	Northern Ostrobothnia(0.914), Central Ostrobothnia(0.079), Lapland(0.007)
NOs2	Northern Ostrobothnia	213	Northern Ostrobothnia(0.850), Lapland(0.080), Kainuu(0.038), Northern Savonia(0.028), Surrendered Karelia(0.005)
NOs3	Northern Ostrobothnia	65	Northern Ostrobothnia(0.831), Lapland(0.169)
NOs4	Northern Ostrobothnia	80	Northern Ostrobothnia(0.613), Kainuu(0.325), Lapland(0.062)
NSv1	Northern Savonia	156	Northern Savonia(0.974), Northern Ostrobothnia(0.019), Kainuu(0.006)
NSv2	Northern Savonia	559	Northern Savonia(0.903), Southern Savonia(0.079), Northern Karelia(0.014), Surrendered Karelia(0.002), Southern Karelia(0.002)
NSv3	Northern Savonia	162	Northern Savonia(0.352), CentralFinland(0.173), Southern Savonia(0.173), Surrendered Karelia(0.148), Northern Karelia(0.080), Southern Karelia(0.025), Kymenlaakso(0.019), Northern Ostrobothnia(0.019), Lapland(0.006), Uusimaa(0.006)
SOs	Southern Ostrobothnia	118	Southern Ostrobothnia(0.271), Pirkanmaa(0.136), CentralFinland(0.119), Northern Ostrobothnia(0.093), Uusimaa(0.068), Satakunta(0.059), Kanta-Hame(0.051), Northern Savonia(0.034), Kymenlaakso(0.034), SouthwestFinland(0.034), Paijat-Hame(0.034), Ostrobothnia(0.025), Surrendered Karelia(0.017), Northern Karelia(0.017), Lapland(0.008)
SuK	Surrendered Karelia	132	Surrendered Karelia(0.697), Northern Karelia(0.273), Northern Savonia(0.015), Lapland(0.008), Southern Ostrobothnia(0.008)
For each cluster, we provide its abbreviation, the region name in Finland, the number of members, and the birth regions of parents of cluster members. The proportion of parents’ birth regions are given in parentheses.
