## Supplementary Table 16 for "Exome sequencing identifies high-impact trait-associated alleles enriched in Finns"

### Sheet: Supplementary Table 15
Supplementary Table 16. Regional variation in allelic diversity across allele frequencies by functional classes. Contains frequency ratio, confidence intervals and P-values across allele frequencies and variant classes.
PTV					Missense Variants					Synonymous Variants
	MAC	(0,1]	(1,10]	(10,100]		MAC	(0,1]	(1,10]	(10,100]		MAC	(0,1]	(1,10]	(10,100]
Lap1	Ratio	0.83	1.135	0.984	Lap1	Ratio	0.877	1.041	0.995	Lap1	Ratio	0.864	1.066	0.992
	95% CI	(0.733, 0.938)	(0.992, 1.299)	(0.852, 1.137)		95% CI	(0.855, 0.898)	(1.016, 1.066)	(0.972, 1.016)		95% CI	(0.835, 0.894)	(1.037, 1.096)	(0.969, 1.012)
	P	0.00288	0.0646	0.855		P	1.58e-24	0.000589	0.676		P	1e-17	2.75e-06	0.451
NOs1	Ratio	0.905	1.132	0.976	NOs1	Ratio	0.952	1.064	0.995	NOs1	Ratio	0.941	1.063	0.992
	95% CI	(0.802, 1.020)	(0.992, 1.294)	(0.842, 1.132)		95% CI	(0.931, 0.976)	(1.041, 1.088)	(0.972, 1.016)		95% CI	(0.912, 0.972)	(1.037, 1.092)	(0.972, 1.012)
	P	0.107	0.0692	0.769		P	0.000102	1.12e-07	0.647		P	0.000275	7.59e-06	0.465
NOs2	Ratio	0.977	1.149	0.971	NOs2	Ratio	0.976	1.042	0.998	NOs2	Ratio	0.967	1.057	0.991
	95% CI	(0.869, 1.101)	(1.004, 1.315)	(0.838, 1.123)		95% CI	(0.953, 1.000)	(1.020, 1.066)	(0.976, 1.020)		95% CI	(0.934, 1.000)	(1.028, 1.088)	(0.969, 1.012)
	P	0.721	0.0417	0.713		P	0.0562	0.000468	0.85		P	0.0417	6.03e-05	0.439
Kai	Ratio	0.743	0.983	0.979	Kai	Ratio	0.704	0.987	1.002	Kai	Ratio	0.728	0.981	0.995
	95% CI	(0.653, 0.845)	(0.855, 1.128)	(0.845, 1.132)		95% CI	(0.686, 0.724)	(0.965, 1.012)	(0.980, 1.024)		95% CI	(0.704, 0.754)	(0.953, 1.008)	(0.972, 1.016)
	P	3.98e-06	0.835	0.797		P	1e-146	0.279	0.846		P	5.01e-72	0.164	0.655
NKa1	Ratio	0.782	1.041	0.992	NKa1	Ratio	0.804	1.002	1.005	NKa1	Ratio	0.799	1.001	0.997
	95% CI	(0.689, 0.887)	(0.908, 1.193)	(0.859, 1.146)		95% CI	(0.783, 0.825)	(0.980, 1.024)	(0.984, 1.028)		95% CI	(0.773, 0.828)	(0.972, 1.028)	(0.976, 1.020)
	P	0.00011	0.583	0.942		P	1.26e-61	0.896	0.685		P	1.58e-38	0.95	0.769
NKa2	Ratio	0.714	1.106	1.019	NKa2	Ratio	0.762	1.02	0.998	NKa2	Ratio	0.783	1.015	0.994
	95% CI	(0.626, 0.812)	(0.965, 1.268)	(0.880, 1.179)		95% CI	(0.742, 0.783)	(0.996, 1.045)	(0.976, 1.020)		95% CI	(0.757, 0.812)	(0.988, 1.045)	(0.972, 1.016)
	P	2e-07	0.146	0.828		P	1.26e-92	0.0955	0.886		P	5.01e-45	0.286	0.583
NKa3	Ratio	0.803	1.026	0.981	NKa3	Ratio	0.776	0.998	1.003	NKa3	Ratio	0.784	0.986	1
	95% CI	(0.709, 0.908)	(0.894, 1.179)	(0.848, 1.137)		95% CI	(0.757, 0.795)	(0.976, 1.020)	(0.980, 1.024)		95% CI	(0.757, 0.812)	(0.961, 1.012)	(0.976, 1.020)
	P	0.000525	0.731	0.826		P	2.51e-81	0.854	0.789		P	1.26e-44	0.315	0.974
NKa4	Ratio	0.898	1.041	0.971	NKa4	Ratio	0.898	0.995	1.002	NKa4	Ratio	0.858	1.013	0.995
	95% CI	(0.795, 1.012)	(0.908, 1.193)	(0.838, 1.123)		95% CI	(0.876, 0.919)	(0.972, 1.020)	(0.980, 1.024)		95% CI	(0.828, 0.887)	(0.984, 1.041)	(0.972, 1.016)
	P	0.0832	0.583	0.713		P	3.98e-17	0.668	0.846		P	2e-19	0.342	0.622
NSv1	Ratio	0.835	1.06	0.973	NSv1	Ratio	0.775	0.978	1.004	NSv1	Ratio	0.779	0.975	0.999
	95% CI	(0.736, 0.946)	(0.927, 1.217)	(0.842, 1.128)		95% CI	(0.754, 0.795)	(0.953, 1.000)	(0.980, 1.028)		95% CI	(0.751, 0.805)	(0.949, 1.004)	(0.976, 1.020)
	P	0.00398	0.412	0.741		P	6.31e-82	0.0575	0.731		P	7.94e-47	0.0724	0.908
NSv2	Ratio	0.815	0.978	0.989	NSv2	Ratio	0.807	0.994	0.998	NSv2	Ratio	0.814	0.991	0.994
	95% CI	(0.721, 0.923)	(0.852, 1.123)	(0.855, 1.146)		95% CI	(0.786, 0.828)	(0.972, 1.016)	(0.976, 1.020)		95% CI	(0.786, 0.842)	(0.965, 1.016)	(0.972, 1.016)
	P	0.0012	0.78	0.913		P	1e-59	0.638	0.859		P	5.01e-33	0.499	0.607
SuK	Ratio	0.991	1.072	0.984	SuK	Ratio	0.996	1.055	0.999	SuK	Ratio	0.985	1.052	0.999
	95% CI	(0.880, 1.114)	(0.934, 1.227)	(0.852, 1.137)		95% CI	(0.972, 1.020)	(1.033, 1.079)	(0.976, 1.020)		95% CI	(0.953, 1.016)	(1.024, 1.079)	(0.976, 1.020)
	P	0.905	0.324	0.855		P	0.736	4.57e-06	0.913		P	0.349	0.000251	0.903
SOs	Ratio	1.163	1.091	0.973	SOs	Ratio	1.155	1.033	0.993	SOs	Ratio	1.138	1.057	1.002
	95% CI	(1.037, 1.304)	(0.953, 1.247)	(0.842, 1.128)		95% CI	(1.128, 1.183)	(1.008, 1.058)	(0.972, 1.016)		95% CI	(1.105, 1.174)	(1.028, 1.088)	(0.980, 1.024)
	P	0.00871	0.21	0.741		P	2.51e-33	0.00661	0.566		P	3.16e-16	4.79e-05	0.851
