## Supplementary Table 17 for "Exome sequencing identifies high-impact trait-associated alleles enriched in Finns"

### Sheet: Sheet1
Supplementary Table 17. Geographical clustering of protein-truncating variants as function of fold frequency enrichment and minor allele count. The mean distance between parental birthplaces (in km) was modeled as a function of the log fold enrichment of MAF in FinMetSeq vs. gnomAD (log-enrichment) and the minor allele count (mac) for (A) protein truncating variants, (B) missense variants, and (C…
A. Protein truncating variants
	Estimate	Standard Error	P-value
(Intercept)	215.1	2.546	< 2x10-16
Log-enrichment	-18.46	2.531	4.86x10-13
mac	0.3472	0.04888	1.88x10-12
mac2	-0.0006452	0.0001238	2.12x10-7
mac3	3.236e-07	7.636e-08	2.39x10-5
B. Missense variants
	Estimate	Standard Error	P-value
(Intercept)	212.1	0.4515	< 2x10-16
Log-enrichment	-17.16	0.4452	< 2x10-16
mac	0.3736	0.008416	< 2x10-16
mac2	-0.0007125	2.126e-05	< 2x10-16
mac3	3.642e-07	1.309e-08	< 2x10-16
C. Synonymous variants
	Estimate	Standard Error	P-value
(Intercept)	213.2	0.5768	< 2x10-16
Log-enrichment	-17.93	0.5538	< 2x10-16
mac	0.356	0.009839	< 2x10-16
mac2	-0.000665	2.42e-05	< 2x10-16
mac3	3.355e-07	1.467e-08	< 2x10-16
