## Supplementary Table 18 for "Exome sequencing identifies high-impact trait-associated alleles enriched in Finns"

### Sheet: Sheet1
Supplementary Table 18. Assessment of geographical clustering for novel deleterious variants shown in Table 2, either in FinMetSeq alone (EWS) or the combined meta-analysis.
											Geographical Clustering
Chr	Pos (hg19)	Ref	Alt	Associated traits in FMS	Associated traits in combined analysis	Worst Annotation	Gene (for worst annotation)	FMS MAF	gnomAD NFE MAF	MAF Ratio	Number of Carrier Parents	Mean distance (km, carrier parents)	Mean distance (km, non-carrier parents)	Empirical P-value
1	55076137	CCACTCCACATTCAGACCGTCATCCCCAGG	C	IDL-C, IDL-P		frameshift_variant	FAM151A	0.0986	0.0147	6.7	3994	238.28	253.34	< 1E-07
2	120848049	C	T		eGFR, Creatinine	missense_variant	EPB41L5	0.085	0.044	1.9	3493	255.22	249.6	0.973
3	125831672	G	A	Gly		stop_gained	ALDH1L1	0.0026	0	∞	113	135.05	249.52	< 1E-07
4	13612630	T	G	WHR		missense_variant	BOD1L1	0.000103	0	∞	7	122.14	163.35	0.275
5	79336091	C	T		Weight	missense_variant	THBS4	0.0045	0.0001	45	226	283.22	264.16	0.946
5	140181423	CA	C	WHR		frameshift_variant	PCDHA3	0.000103	NA	NA	4	0	148.19	0.00691
9	107548661	A	G	HDL-C		missense_variant	ABCA1	0.00023325	0	∞	14	247.75	239.93	0.575
9	136501728	C	T		Diast-BP	missense_variant	DBH	0.0495	0.0021	23.8	2112	254.93	252.19	0.765
11	47282929	A	G	HDL-C	HDL2-C, VLDL-C	missense_variant	NR1H3	0.0041986	3e-05	140	139	184.81	245.59	3e-05
11	116692293	C	A		HDL-C	missense_variant	APOA4	0.0096	0.012	0.8	403	234.4	247.62	0.0761
11	117352857	G	A	VLDL-C		missense_variant	DSCAML1	0.015731	0.0002	80	683	233.27	247.99	0.0183
14	101198426	G	A		Height	missense_variant	DLK1	0.023	0.00013	177	929	245.87	253.1	0.11
16	55862682	G	A	HDL-C	ApoA1	missense_variant	CES1	0.00176239	3e-05	60	66	196.49	256.88	0.0031
16	56996009	TGTAA	T	HDL-C, ApoA1		splice_donor_variant	CETP	0.00168464	3e-05	56.7	70	203.69	256.35	0.0071
16	68013570	C	T	HDL-C	ApoA1	missense_variant	DPEP3	0.00990048	0.00044	22.5	451	240.87	252.17	0.0967
16	68732169	G	A		Pyr	missense_variant	CDH3	0.0044	0.00064	6.9	194	232.39	249.77	0.0968
17	6599157	C	T	Cit		missense_variant	SLC13A5	0.000907112	0	∞	45	196.67	245.48	0.0401
17	7129898	G	A		Val	missense_variant	DVL2	0.02	0.02	1	906	269.71	255.04	0.993
17	39135270	A	G	HDL-C		missense_variant	KRT40	0.000129587	0	∞	10	232.89	249.59	0.407
17	41062979	G	T	MUFA	Glol, CRP, TotTG	missense_variant	G6PC	0.025	0	∞	847	207.96	251.7	1.97e-07
17	41926216	C	T	HDL-C, HDL2-C, ApoA1		missense_variant	CD300LG	0.000336927	0	∞	16	262.75	259	0.546
18	47091686	G	A		HDL2-C, PC, TotPG	splice_acceptor_variant	LIPG	0.0025	0	∞	114	198.85	249.71	0.00129
19	10683762	A	T	ApoB	IDL-C, IDL-P, Remnant-C	missense_variant	AP1M2	0.015	9e-05	167	606	217.83	246.55	6e-05
19	11350904	C	T		HDL2-C	stop_gained	ANGPTL8	0.0025	0	∞	103	152.69	232.33	2.73e-06
19	49318380	G	A		Val	missense_variant	HSD17B14	0.0462	0.05	0.907484	1985	248.43	249.18	0.428
20	24994201	A	G		Ace	missense_variant	ACSS1	0.0026	0	∞	119	224.82	252.57	0.0503
NA indicates variant not found in gnomAD
∞ = Infinite enrichment due to 0 frequency in NFE
