## Supplementary Table 19 for "Exome sequencing identifies high-impact trait-associated alleles enriched in Finns"

### Sheet: Sheet1
Supplementary Table 19. Keywords from EBI GWAS Catalog used to identify variants for conditional analysis.
TRAIT	Keyword(s) from GWAS Catalog
Ala	Ala;Alanine;Amino acid levels
Alb	Serum albumin level
BMI	Body mass index;Obesity
Cit	NA
DHA	NA
Diast-BP	Blood pressure;Diastolic blood pressure
eGFR	Glomerular filtration rate;eGFR;Renal function-related traits (eGRFcrea);Kidney function decline traits
Fat%	Fat body mass;Adiposity;Obesity-related traits
FAw3	Faw3;Plasma omega-3 polyunsaturated fatty acid levels (alphalinolenic acid);DPA (docosapentaenoic acid)
FAw6	FAw6;Plasma omega-6 polyunsaturated fatty acid levels (adrenic acid);Plasma omega-6 polyunsaturated fatty acid levels (arachidonic acid);Plasma omega-6 polyunsaturated fatty acid levels (dihomo-gamma-linolenic acid);Plasma omega-6 polyunsaturated fatty acid levels (gamma-linolenic acid);Plasma omega-6 polyunsaturated fatty acid levels (linoleic acid);DTA (docosatetraenoic acid)
Gln	Gln;Amino acid levels;Glutamine
Glol	NA
Fast-Glu	Fasting plasma glucose;Fasting glucose-related traits
Gly	Gly;Glycine;Amino acid levels
Gp	beta2-Glycoprotein I plasma levels
HDL2-C	HDL cholesterol
HDL3-C	HDL cholesterol
Height	Height
Hip	Hip circumference (psychosocial stress interaction);Obesity-related traits
His	His;Histidine;Amino acid levels
IDL-C	NA
IDL-P	NA
Ile	Ile;Isoleucine;Amino acid levels
LA	LA;
Leu	Leu;Leucine;Amino acid levels
AcAce	NA
Ace	NA
bOHBut	NA
Fast-Ins	Insulin-related traits;Fasting insulin;Fasting insulin-related traits
Apidon	Adiponectin levels
CRP	C-reactive protein;C-reactive protein levels
Fast-FFA	ffa_fast
2hr-FFA	NA
2hr-Ins	Insulin-related traits
TotTG	TG;Triglycerides
EtOH	Alcohol consumption;Alcohol dependence;Alcohol dependence (age at onset);Drinking behavior;Longitudinal alcohol consumption
Vit-D	Vitamin D levels
MUFA	MUFA;Palmitoleic acid (16:1n-7) plasma levels;Oleic acid (18:1n-9) plasma levels
2hr-Glu	Two-hour glucose challenge
PC	NA
Phe	Phe;Phenylalanine
PUFA	DPA (docosapentaenoic acid);DTA (docosatetraenoic acid);otPUFA;otPUFA (polyunsaturated fatty acid other than 18:2);Plasma omega-3 polyunsaturated fatty acid levels (alphalinolenic acid);Plasma omega-6 polyunsaturated fatty acid levels (adrenic acid);Plasma omega-6 polyunsaturated fatty acid levels (arachidonic acid);Plasma omega-6 polyunsaturated fatty acid levels (dihomo-gamma-linolenic acid);Pl…
Pulse-Press	Blood pressure;Pulse pressure
Pyr	Pyruvate
Remnant-C	Cholesterol
ApoA1	Apolipoprotein Levels
ApoB	Apolipoprotein Levels
HDL-C	HDL cholesterol
Creatinine	Creatinine levels;Chronic kidney disease and serum creatinine levels;Kidney function decline traits
LDL-C	LDL cholesterol;LDL (oxidized);LDL-C, TC
TotChol	Cholesterol, total;Cholesterol;LDL-C, TC
SFA	Palmitic acid (16:0) plasma levels;Very long-chain saturated fatty acid levels (fatty acid 20:0);Very long-chain saturated fatty acid levels (fatty acid 22:0);Very long-chain saturated fatty acid levels (fatty acid 24:0);Stearic acid (18:0) plasma levels
SM	NA
Syst-BP	Blood pressure;Systolic blood pressure
TotCho	NA
TotPG	NA
Tyr	Tyr;Tyrosine;Amino acid levels
Val	Val;Valine;Amino acid levels
Waist	Waist circumference;Waist circumference and related phenotypes;Obesity-related traits
Weight	Weight;Obesity-related traits
WHR	Waist-hip ratio;Waist-to-hip ratio adjusted for body mass index;Obesity-related traits
WHR-females	Waist-hip ratio;Waist-to-hip ratio adjusted for body mass index;Obesity-related traits
XXL-VLDL-P	NA
VLDL-C	NA
